# Genome size evolution in the diverse insect order Trichoptera

**DOI:** 10.1101/2021.05.10.443368

**Authors:** Jacqueline Heckenhauer, Paul B. Frandsen, John S. Sproul, Zheng Li, Juraj Paule, Amanda M. Larracuente, Peter J. Maughan, Michael S. Barker, Julio V. Schneider, Russell J. Stewart, Steffen U. Pauls

## Abstract

**Background:** Genome size is implicated in form, function, and ecological success of a species. Two principally different mechanisms are proposed as major drivers of eukaryotic genome evolution and diversity: Polyploidy (i.e., whole genome duplication: WGD) or smaller duplication events and bursts in the activity of repetitive elements (RE). Here, we generated *de novo* genome assemblies of 17 caddisflies covering all major lineages of Trichoptera. Using these and previously sequenced genomes, we use caddisflies as a model for understanding genome size evolution in diverse insect lineages.

**Results:** We detect a ~14-fold variation in genome size across the order Trichoptera. We find strong evidence that repetitive element (RE) expansions, particularly those of transposable elements (TEs), are important drivers of large caddisfly genome sizes. Using an innovative method to examine TEs associated with universal single copy orthologs (i.e., BUSCO genes), we find that TE expansions have a major impact on protein-coding gene regions, with TE-gene associations showing a linear relationship with increasing genome size. Intriguingly, we find that expanded genomes preferentially evolved in caddisfly clades with a higher ecological diversity (i.e., various feeding modes, diversification in variable, less stable environments).

**Conclusion:** Our findings provide a platform to test hypotheses about the potential evolutionary roles of TE activity and TE-gene associations, particularly in groups with high species, ecological, and functional diversities.
