## Supplementary material for "Genome size evolution in the diverse insect order Trichoptera": DataS1_Sup.6

### Sheet: Sup.6-FCM Results
Date	FCM measurement ID	Sample CV	Standard CV	ratio Tomate	ratio Glycine	2C	2C Mean [pg]	±SD	1C Mean [Mbp]	±SD		Taxon	Mean ratio
2019-02-15	04_HydropsycheHP2+T300_PI.fcs	2.82	2.34	0.273855		0.536755	7.19547
2019-02-15	05_HydropsycheHP3+T300_PI.fcs	5.36	2.26				0.527039	0.0148099	257.722	7.24202		Hydropsyche siltalai	0.268898
2019-02-15	06_HydropsycheHP4+T300_PI.fcs	2.93	2.01	0.276239		0.541429
2019-02-15	07_HydropsycheHP5+T300_PI.fcs	2.99	1.68	0.277064		0.543045
2019-02-15	11_HydropsycheHP7+T300_PI.fcs	8.81	1.94
2019-02-15	13_HydropsycheHP9+T300_PI.fcs	3.06	1.82	0.267864		0.525013
2019-02-15	14_HydropsycheHP10+T300_PI.fcs	3.38	1.74	0.259549		0.508716
2019-02-15	16_HydropsycheHP12+T300_PI.fcs	3.27	4.29	0.258466		0.506593
2019-03-07	02_CaddisflyHsp1+T300_PI.fcs	3.09	1.46	0.269246		0.527723
2019-03-07	03_CaddisflyHsp1rep+T300_PI.fcs	3.16	1.65
2019-03-07	04_CaddisflyHsp2+T300_PI.fcs	3.23	2.09
2019-02-15	17_CaddisflyLI1+T300_PI.fcs	1.86	1.85	1.25231		2.45454	1.98064
2019-05-28	29_CaddisflyL2a+T300_PI.fcs	3.5	1.6	1.26533		2.48005	2.47925	0.0243178	1212.35	11.8914		Halesus radiatus	1.26492
2019-05-28	30_CaddisflyL2b+T300_PI.fcs	3.09	1.71	1.27712		2.50315
2019-02-15	18_CaddisflyP01+T300_PI.fcs	2.44	2.25	0.665764		1.3049	1.3049		638.095			Polycentropus irroratus	0.665764
2019-03-07	05_CaddisflyPsp1+T300_PI.fcs	2.13	1.37	0.467083		0.915482	3.97641
2019-03-07	06_CaddisflyPsp2+T300_PI.fcs	2.8	2.06	0.480413		0.941609	0.930879	0.0171633	455.2	8.39283		Plectrocnemia conspersa	0.474938
2019-03-07	07_CaddisflyPsp3+T300_PI.fcs	2.76	1.81	0.48109		0.942937
2019-03-07	12_CaddisflyRsp3+T300_PI.fcs	2.95	2.36	0.463831		0.909108
2019-05-28	18_CaddisflyPL2b+T300_PI.fcs	3.3	1.62	0.482275		0.945258
2019-03-07	09_CaddisflyRsp2+T300_PI.fcs	3.3	1.94	0.77414		1.51731	2.79384
2019-03-07	13_CaddisflyRsp4+T300_PI.fcs	2.09	2.78	0.794927		1.55806	1.53036	0.0239991	748.346	11.7355		Rhyacophila nubia	0.780796
2019-03-07	14_CaddisflyRsp5+T300_PI.fcs	2.22	3.4	0.773321		1.51571
2019-04-24	01_CaddisflyHL1+T300_PI.fcs	2.19	1.33	1.17609		2.30513	6.90073
2020-02-18	04_CaddisflyMic2+T200_PI.fcs	1.92	2.06	1.19824		2.34855	2.28085	0.0512026	1115.34	25.0381		Potamophylax sp.	1.1637
2020-02-18	06_CaddisflyMic3+T200_PI.fcs	1.78	2.48	1.20656		2.36486
2020-03-13	10_CaddisGly1+T230_PI.fcs	2.02	1.46	1.17756		2.30801
2020-03-13	23_CaddisExtra1+T230_PI.fcs	3.03	2.08	1.16982		2.29285
2020-01-23	11_CaddisGP5moretissue+T200_PI.fcs	1.52	1.62	1.12868		2.2122
2020-01-23	16_CaddisGP4moretissue+T200_PI.fcs	2.27	2.24	1.13907		2.23259
2020-03-13	17_CaddisGly2+T230_PI.fcs	2.42	2.27	1.14229		2.23889
2020-03-13	18_CaddisGly3+T230_PI.fcs	2.32	2.41	1.15286		2.2596
2020-03-13	29_CaddisExtra7+T230_PI.fcs	1.97	2.1	1.14582		2.2458
2019-04-24	02_CaddisflyML1+T300_PI.fcs	0.94	1.05	1.50125		2.94245	1.92335
2019-04-24	03_CaddisflyML1r+T300_PI.fcs	1.16	1.36	1.50777		2.95524	2.93397	0.0208485	1434.71	10.1949		Micropterna sequax	1.49692
2019-04-24	04_CaddisflyML3+T300_PI.fcs	0.87	1.15	1.47932		2.89947
2019-04-24	05_CaddisflyML2+T300_PI.fcs	1.08	1.34
2019-04-24	06_CaddisflyML2r+T300_PI.fcs	1.29	1.17	1.49943		2.93889
2020-02-18	03_CaddisflyMic1+T200_PI.fcs	1.29	1.94	1.49684		2.93381
2019-04-24	07_CaddisflyAS1+T300_PI.fcs	1.28	1.32	1.32079		2.58875	2.58875		1265.9			Chaetopteryx villosa
2019-05-28	02_CaddisflyH1a+T300_PI.fcs	2.37	1.21	0.29426		0.57675	3.36341
2019-05-28	03_CaddisflyH1a_r+T300_PI.fcs	2.41	1.4	0.29304		0.574358	0.58066	0.00850551	283.943	4.1592		Hydropsyche pellucidula	0.296255
2019-05-28	04_CaddisflyH1b+T300_PI.fcs	2.58	1.48	0.292299		0.572905
2019-05-28	05_CaddisflyH2a+T300_PI.fcs	3.59	1.53	0.299548		0.587114
2019-05-28	06_CaddisflyH2b+T300_PI.fcs	4.81	1.35	0.30213		0.592175
2019-05-28	07_CaddisflyH3a+T300_PI.fcs	2.9	1.75	0.250328		0.490642	3.47691
2019-05-28	08_CaddisflyH3b+T300_PI.fcs	2.66	1.47	0.257357		0.50442	0.494178	0.0090107	241.653	4.40623		Hydropsyche saxonica	0.252131
2019-05-28	10_CaddisflyH3b_r+T300_PI.fcs	3.23	1.58	0.24871		0.487471
2019-05-28	12_CaddisflyR1b+T300_PI.fcs	2.5	2.39	0.679544		1.33191	1.33191		651.302			Rhyacophyla evoluta
2019-05-28	13_CaddisflyR2a+T300_PI.fcs	2.07	2.79	0.725944		1.42285	1.66056
2019-05-28	14_CaddisflyR2b+T300_PI.fcs	2.42	1.86	0.736359		1.44326	1.4286	0.0127961	698.586	6.25731		Rhyacophyla fasciata	0.728878
2019-05-28	15_CaddisflyR3a+T300_PI.fcs	5.16	1.94
2019-05-28	16_CaddisflyR3b+T300_PI.fcs	2.75	1.62	0.724331		1.41969
2019-05-28	19_CaddisflyM1+T300_PI.fcs	2.48	2.05	0.608473		1.19261	4.175
2019-05-28	20_CaddisflyM2+T300_PI.fcs	3.19	2.31	0.61448		1.20438	1.2041	0.0217483	588.807	10.6349		Micrasema minimum	0.617591
2019-05-28	21_CaddisflyM3+T300_PI.fcs	2.75	1.73	0.629822		1.23445
2019-05-28	22_CaddisflyM4+T300_PI.fcs	5.25	1.95
2020-03-13	35_CaddisMicL6+G300_PI.fcs	2.27	2.01	0.60458	0.501752	1.18498
2019-05-28	23_CaddisflyOD1+T300_PI.fcs	1.73	1.13	1.62227		3.17965	9.12093
2019-05-28	25_CaddisflyOD2b+T300_PI.fcs	3.66	1.74	1.64213		3.21858	3.30473	0.106404	1616.01	52.0317		Odontocerum albicorne	1.68609
2019-05-28	26_CaddisflyOD3+T300_PI.fcs	2.04	1.58
2020-03-13	14_CaddisS1+T230_PI.fcs	1.69	2.04	1.66911		3.27146
2020-03-13	25_CaddisExtra4+T230_PI.fcs	1.44	2.81	1.69181		3.31594
2020-03-13	27_CaddisExtra5+T230_PI.fcs	1.9	3.15	1.6395		3.21343
2020-03-13	28_CaddisExtra6+T230_PI.fcs	1.92	2.2	1.69736		3.32683
2020-02-18	08_CaddisflyLE1+T200_PI.fcs	2.38	2.31	1.77023		3.46966
2020-02-18	09_CaddisflyLE2+T200_PI.fcs	1.48	1.5	1.75628		3.4423
2019-05-28	27_CaddisflyL1a+T300_PI.fcs	2.02	1.57	2.22565		4.36227	0.385346
2019-05-28	28_CaddisflyL1b+T300_PI.fcs	2.06	1.63	2.2171		4.34552	4.35389	0.0118407	2129.05	5.79011		Halesus digitatus	2.22137
2019-10-10	03_CaddisflyDD9Kopf+T300_PI.fcs	1.57	1.05	0.852294		1.6705	3.91743
2019-10-10	04_CaddisflyDD10Kopf+T300_PI.fcs	1.52	1.29				1.70321	0.0236838	832.868	11.5814		Drusus discolor	0.868983
2019-10-10	05_CaddisflyDD6+T300_PI.fcs	2.06	1.74	0.867477		1.70025
2019-10-10	06_CaddisflyDD7+T300_PI.fcs	1.66	1.67	0.866318		1.69798
2019-10-10	07_CaddisflyDD8+T300_PI.fcs	1.62	1.74	0.885682		1.73594
2020-03-13	06_CaddisDRB4+T230_PI.fcs	3.04	2.18	0.873142		1.71136
2020-01-23	02_CaddisGP1+T200_PI.fcs	2.89	2.61	1.15855		2.27075	2.27075		1110.4			Glyphotaelius pellucidus cf.
2020-01-23	17_CaddisSR2+T200_PI.fcs	3.53	2.95	1.91563		3.75464	7.08454
2020-01-23	18_CaddisSR3+T200_PI.fcs	2.88	3.09	1.96654		3.85441	3.87656	0.134375	1895.64	65.7095		Sericostoma sp.	1.97784
2020-03-13	24_CaddisExtra2+T230_PI.fcs	2.08	1.62	2.05134		4.02063
2020-02-18	02_CaddisflyPh1+T200_PI.fcs	2.05	1.71	0.411623		0.806781	1.76648
2020-02-18	05_CaddisflyPh1+moreT200_PI.fcs	3.15	2.26	0.418894		0.821032	0.813907	0.0100774	398	4.92784		Wormaldia occipitalis
2020-02-18	07_CaddisflyMic4+T200_PI.fcs	2.15	2.26	1.51717		2.97366	2.97366		1454.12			Drusus biguttatus
2020-02-18	10_CaddisflyLE3+T200_PI.fcs	1.82	2.38	1.99118		3.90272	3.90272		1908.43			Ecclisopteryx dalecarlica
2020-02-18	11_CaddisflyGO1+T200_PI.fcs	2.39	2.09	1.3367		2.61993	0.383516
2020-02-18	12_CaddisflyGO2+T200_PI.fcs	2.19	2.58	1.33159		2.60992	2.61492	0.00707775	1278.7	3.46102		Silo nigricornis
2020-02-18	18_CaddisflyAN5+T200_PI.fcs	2.64	2.4	1.08308		2.12283	0.061568
2020-02-18	19_CaddisflyAN6+T200_PI.fcs	2.9	2.09	1.08374		2.12414	2.12348	0.000924177	1038.38	0.451923		Anomalopterygella chauviniana
2020-03-13	04_CaddisHyd1+T250_PI.fcs	3.28	2.11	0.268831		0.52691	2.47005
2020-03-13	07_CaddisHyd2+T230_PI.fcs	3.14	1.79	0.271407		0.531958	0.532931	0.00656176	260.603	3.2087		Hydropsyche tenuis
2020-03-13	08_CaddisHyd3GD5+T230_PI.fcs	4.33	2.05	0.275472		0.539925
2020-03-13	09_CaddisAP1+T230_PI.fcs	1.96	1.66	0.737058		1.44463	3.94796
2020-03-13	15_CaddisAP3+T230_PI.fcs	3.4	1.83	0.766156		1.50167	1.47605	0.0289552	721.787	14.1591		Agapetus fuscipes
2020-03-13	16_CaddisAP4+T230_PI.fcs	4.34	2.54	0.756043		1.48184
2020-03-13	12_CaddisA1+T230_PI.fcs	2.24	1.64	0.879142		1.72312	1.79315
2020-03-13	19_CaddisA2+T230_PI.fcs	2.37	2.01	0.883163		1.731	1.71821	0.0158283	840.204	7.74006		Drusus annulatus
2020-03-13	20_CaddisA3+T230_PI.fcs	2.7	2.37	0.867605		1.70051
2020-03-13	13_CaddisRhy+T230_PI.fcs	2.4	2.27	0.765977		1.50131	1.50131		734.143			Rhyacophila polonica cf.
2020-03-13	21_CaddisSilo+T230_PI.fcs	2.76	2.76	1.67312		3.27931	3.27931		1603.58			Lithax niger
2020-03-13	36_CaddisMicL7+G300_PI.fcs	2.96	1.84	0.692371	0.834265	1.35705	1.35705		663.596			Micrasema longulum
1.96	Tomato 2C [pg]
PI Tomate =	0.829917	* PI Glycine
