## Supplementary material for "Genome size evolution in the diverse insect order Trichoptera": DataS1_Sup.1

### Sheet: Sup.1-Sample Information
Sampling Date	Vocher/ DNA ID	Taxon	Sampling Location	River	Collected by	Used for
2020-03-11	AP1	Agapetus fuscipes	49°04'23.2"N 13°17'10.8"E	Germany: Bavaria: Kleiner Höllbach	J.Heckenhauer	FCM
2020-03-11	AP3	Agapetus fuscipes	49°04'23.2"N 13°17'10.8"E	Germany: Bavaria: Kleiner Höllbach	J.Heckenhauer	FCM
2020-03-11	AP4	Agapetus fuscipes	49°04'23.2"N 13°17'10.8"E	Germany: Bavaria: Kleiner Höllbach	J.Heckenhauer	FCM
2019-05-07	GL3	Agapetus fuscipes	50°15'45.1"N 9°24'40.9"E	Germany: Hesse: Klingbach	J.Heckenhauer/S.Pauls	Genome assembly
2018-08-15	AS19	Agraylea sexmaculata	n.a.	Lunz am See	Simon Vitecek	Genome assembly
2020-02-06	AN5	Anomalopterygella chauviniana	50°15'45.1"N 9°24'40.9"E	Germany: Hesse: Klingbach	J.Heckenhauer	FCM
2020-02-06	AN6	Anomalopterygella chauviniana	50°15'45.1"N 9°24'40.9"E	Germany: Hesse: Klingbach	J.Heckenhauer	FCM
2019-04-24	AS1-GS	Chaetopteryx villosa	50°16'30.1"N 9°21'33.1"E	Germany: Hesse: Klingbach	J.Heckenhauer	FCM
2020-03-12	A1	Drusus annulatus	48°56'15''N 13°32'56.5''E	Germany: Bavaria: Großer Schwarzbach	J.Heckenhauer	FCM
2020-03-12	A2	Drusus annulatus	48°56'15''N 13°32'56.5''E	Germany: Bavaria: Großer Schwarzbach	J.Heckenhauer	FCM
2020-03-12	A3	Drusus annulatus	48°56'15''N 13°32'56.5''E	Germany: Bavaria: Großer Schwarzbach	J.Heckenhauer	FCM
2019-05-07	AC1	Drusus annulatus	50°15'45.1"N 9°24'40.9"E	Germany: Hesse: Klingbach	J.Heckenhauer/S.Pauls	Genome assembly
2020-02-06	Mic4	Drusus biguttatus	50°15'45.1"N 9°24'40.9"E	Germany: Hesse: Klingbach	J.Heckenhauer	FCM
2019-10-10	DD09	Drusus discolor	Öztal	Öztal, Austria	Steffen Pauls	FCM
2019-10-10	DD10	Drusus discolor	Öztal	Öztal, Austria	Steffen Pauls	FCM
2019-10-10	DD06	Drusus discolor	Öztal	Öztal, Austria	Steffen Pauls	FCM
2019-10-10	DD07	Drusus discolor	Öztal	Öztal, Austria	Steffen Pauls	FCM
2019-10-10	DD08	Drusus discolor	Öztal	Öztal, Austria	Steffen Pauls	FCM
2020-03-10	DRB4	Drusus discolor	48°54'31.6"N 13°33'53.6"E	Germany: Bavaria: Reschwasser	J.Heckenhauer	FCM
2020-02-17	LE3	Ecclisopteryx dalecarlica	50°15'26.5"N 9°33'30.6"E	Germany: Hesse: Jossa	J.Heckenhauer	FCM
2017-04-29	G1	Glossosoma conforme	49°04'35.1"N 13°18'52.1"E	Germany: Bavaria: Kolbersbach	Steffen Pauls	Genome assembly
2020-01-23	GP1	Glyphotaelius pellucidus	50°15'45.1"N 9°24'40.9"E	Germany: Hesse: Klingbach	J.Heckenhauer	FCM
2019-05-28	L1	Halesus digitatus	48°56'16.7"N 13°28'01.7"E	Germany: Bavaria: Kleine Ohe	Oskar Schröder	FCM
2019-02-15	LI1	Halesus radiatus	50°12'51.7"N 8°32'30.9"E	Germany: Hesse: Urselbach	J.Heckenhauer	FCM
2019-05-07	L2	Halesus radiatus	50°16'30.1"N 9°21'33.1"E	Germany: Hesse: Klingbach	J.Heckenhauer/S. Pauls	Genome assembly
2019-08-01	Him_phry1	Himalopsyche type phryganeae	44.09560 N, -122.02242 W	USA: Oregon: Lane Co. Willamette NF, McKenzie River, Ranger Dis., unnamed 1st/2nd order cliff trib, waterfall	Robert Wisseman	Genome assembly
2019-05-28	H1	Hydropsyche pellucidula	48°56'16.7"N 13°28'01.7"E	Germany: Bavaria: Kleine Ohe	Oskar Schröder	FCM
2019-05-28	H2	Hydropsyche pellucidula	48°56'16.7"N 13°28'01.7"E	Germany: Bavaria: Kleine Ohe	Oskar Schröder	FCM
2019-05-28	H3	Hydropsyche saxonica	48°56'16.7"N 13°28'01.7"E	Germany: Bavaria: Kleine Ohe	Oskar Schröder	FCM
2019-02-15	HP2	Hydropsyche siltalai	50°12'51.7"N 8°32'30.9"E	Germany: Hesse: Urselbach	J.Heckenhauer	FCM
2019-02-15	HP3	Hydropsyche siltalai	50°12'51.7"N 8°32'30.9"E	Germany: Hesse: Urselbach	J.Heckenhauer	FCM
2019-02-15	HP4	Hydropsyche siltalai	50°12'51.7"N 8°32'30.9"E	Germany: Hesse: Urselbach	J.Heckenhauer	FCM
2019-02-15	HP5	Hydropsyche siltalai	50°12'51.7"N 8°32'30.9"E	Germany: Hesse: Urselbach	J.Heckenhauer	FCM
2019-02-15	HP7	Hydropsyche siltalai	50°12'51.7"N 8°32'30.9"E	Germany: Hesse: Urselbach	J.Heckenhauer	FCM
2019-02-15	HP9	Hydropsyche siltalai	50°12'51.7"N 8°32'30.9"E	Germany: Hesse: Urselbach	J.Heckenhauer	FCM
2019-02-15	HP10	Hydropsyche siltalai	50°12'51.7"N 8°32'30.9"E	Germany: Hesse: Urselbach	J.Heckenhauer	FCM
2019-02-15	HP12	Hydropsyche siltalai	50°12'51.7"N 8°32'30.9"E	Germany: Hesse: Urselbach	J.Heckenhauer	FCM
2019-03-07	Hsp1	Hydropsyche siltalai	50°10'58.4''N 8°35'17.6''E	Germany: Hesse: Urselbach	J.Heckenhauer	FCM
2019-03-07	Hsp2	Hydropsyche siltalai	50°10'58.4''N 8°35'17.6''E	Germany: Hesse: Urselbach	J.Heckenhauer	FCM
2020-03-12	Hyd1	Hydropsyche tenuis	48°56'15''N 13°32'56.5''E	Germany: Bavaria: Großer Schwarzbach	J.Heckenhauer	FCM
2020-03-12	Hyd2	Hydropsyche tenuis	48°56'15''N 13°32'56.5''E	Germany: Bavaria: Großer Schwarzbach	J.Heckenhauer	FCM
2020-03-11	Hyd3GD5	Hydropsyche tenuis	49°06'34.5''N 13°14'09.7''E	Germany: Bavaria: Grosse Deffernik	J.Heckenhauer	FCM
2017-05-03	LB1	Lepidostoma basale	50°11'53.1"N 9°18'17.7"E	Germany: Hesse: Kasselbach	Steffen Pauls	Genome assembly
2020-03-12	Silo	Lithax niger	48°56'15''N 13°32'56.5''E	Germany: Bavaria: Großer Schwarzbach	J.Heckenhauer	FCM
2020-03-10	MicL7	Micrasema longulum	48°54'31.6"N 13°33'53.6"E	Germany: Bavaria: Reschwasser	J.Heckenhauer	FCM
2017-05-03	ML1	Micrasema longulum	50°11'53.1"N 9°18'17.7"E	Germany: Hesse: Kasselbach	Steffen Pauls	Genome assembly
2017-05-03	ML3	Micrasema longulum	50°11'53.1"N 9°18'17.7"E	Germany: Hesse: Kasselbach	Steffen Pauls	Genome assembly
2019-05-28	M1	Micrasema minimum	48°54'31.6"N 13°33'53.6"E	Germany: Bavaria: Reschwasser	Oskar Schröder	FCM
2019-05-28	M2	Micrasema minimum	48°54'31.6"N 13°33'53.6"E	Germany: Bavaria: Reschwasser	Oskar Schröder	FCM
2019-05-28	M3	Micrasema minimum	48°54'31.6"N 13°33'53.6"E	Germany: Bavaria: Reschwasser	Oskar Schröder	FCM
2019-05-28	M4	Micrasema minimum	48°54'31.6"N 13°33'53.6"E	Germany: Bavaria: Reschwasser	Oskar Schröder	FCM
2020-03-10	MicL6	Micrasema minimum	48°54'31.6"N 13°33'53.6"E	Germany: Bavaria: Reschwasser	J.Heckenhauer	FCM
2019-05-25	K05	Micrasema minimum	48°54'31.6"N 13°33'53.6"E	Germany: Bavaria: Reschwasser	O.Schröder/S.Pauls	Genome assembly
2019-04-24	ML1-GS	Micropterna sequax	50°16'30.1"N 9°21'33.1"E	Germany: Hesse: Klingbach	J.Heckenhauer	FCM
2019-04-24	ML3-GS	Micropterna sequax	50°16'30.1"N 9°21'33.1"E	Germany: Hesse: Klingbach	J.Heckenhauer	FCM
2019-04-24	ML2-GS	Micropterna sequax	50°16'30.1"N 9°21'33.1"E	Germany: Hesse: Klingbach	J.Heckenhauer	FCM
2020-02-06	Mic1	Micropterna sequax	50°15'45.1"N 9°24'40.9"E	Germany: Hesse: Klingbach	J.Heckenhauer	FCM
2020-02-06	AB8	Micropterna sequax	50°15'45.1"N 9°24'40.9"E	Germany: Hesse: Klingbach	Steffen Pauls	Genome assembly
2020-02-17	LE1	Odentocerum albicorne	50°15'26.5"N 9°33'30.6"E	Germany: Hesse: Jossa	J.Heckenhauer	FCM
2020-02-17	LE2	Odentocerum albicorne	50°15'26.5"N 9°33'30.6"E	Germany: Hesse: Jossa	J.Heckenhauer	FCM
2020-03-10	S1-RB4	Odentocerum albicorne	48°54'31.6"N 13°33'53.6"E	Germany: Hesse: Reschwasser	J.Heckenhauer	FCM
2020-03-11	4	Odentocerum albicorne	49°06'34.5''N 13°14'09.7''E	Germany: Bavaria: Grosse Deffernik	J.Heckenhauer	FCM
2020-03-11	5	Odentocerum albicorne	49°06'34.5''N 13°14'09.7''E	Germany: Bavaria: Grosse Deffernik	J.Heckenhauer	FCM
2020-03-11	6	Odentocerum albicorne	49°07'04.3''N 13°15'25.2''E	Germany: Bavaria: Grosse Deffernik	J.Heckenhauer	FCM
2019-06-04	OD1	Odontocerum albicorne	50°09'40.4"N 9°19'02.6"E	Bieber	J.Heckenhauer/S.Pauls	Genome assembly
2019-05-28	OD2	Odontocerum albicorne	48°56'16.7"N 13°28'01.7"E	Germany: Bavaria: Kleine Ohe	Oskar Schröder	FCM
2019-05-28	OD3	Odontocerum albicorne	48°56'16.7"N 13°28'01.7"E	Germany: Bavaria: Kleine Ohe	Oskar Schröder	FCM
2018-06-22	Para	Parapsyche elsis	N 40.3475136 W 111.5476378	USA: Utah: Utah County, South Fork: Provo River	Paul Frandsen	Genome assembly
2017-04-29	Ph2	Philopotamus ludificatus	48°56'16.7"N 13°28'01.7"E	Germany: Bavaria: Kleine Ohe	Steffen Pauls	Genome assembly
2019-03-07	Psp1	Plectrocnemia conspersa	50°10'58.4''N 8°35'17.6''E	Germany: Hesse: Urselbach	J.Heckenhauer	FCM
2019-03-07	Psp2	Plectrocnemia conspersa	50°10'58.4''N 8°35'17.6''E	Germany: Hesse: Urselbach	J.Heckenhauer	FCM
2019-03-07	Psp3	Plectrocnemia conspersa	50°10'58.4''N 8°35'17.6''E	Germany: Hesse: Urselbach	J.Heckenhauer	FCM
2019-03-07	Rsp3	Plectrocnemia conspersa	50°10'58.4''N 8°35'17.6''E	Germany: Hesse: Urselbach	J.Heckenhauer	FCM
2019-05-28	PL2	Plectrocnemia conspersa	48°56'16.7"N 13°28'01.7"E	Germany: Bavaria: Kleine Ohe	Oskar Schröder	FCM
2019-02-15	P01	Polycentropus irroratus	50°12'51.7"N 8°32'30.9"E	Germany: Hesse: Urselbach	J.Heckenhauer	FCM
2020-01-23	GP5	Potamophylax cingulatus - smaller? / alpinus	50°15'45.1"N 9°24'40.9"E	Germany: Hesse: Klingbach	J.Heckenhauer	FCM
2020-01-23	GP4	Potamophylax cingulatus - smaller? / alpinus	50°15'45.1"N 9°24'40.9"E	Germany: Hesse: Klingbach	J.Heckenhauer	FCM
2020-03-11	Gly2	Potamophylax cingulatus - smaller? / alpinus	49°04'23.2"N 13°17'10.8"E	Germany: Bavaria: Kleiner Höllbach	J.Heckenhauer	FCM
2020-03-11	Gly3	Potamophylax cingulatus - smaller? / alpinus	49°04'23.2"N 13°17'10.8"E	Germany: Bavaria: Kleiner Höllbach	J.Heckenhauer	FCM
2020-03-13	7	Potamophylax cingulatus - smaller? / alpinus	49°07'04.3''N 13°15'25.2''E	Germany: Bavaria: Grosse Deffernik	J.Heckenhauer	FCM
2019-04-24	HL1-GS	Potamophylax cingulatus / alpinus	50°16'30.1"N 9°21'33.1"E	Germany: Hesse: Klingbach	J.Heckenhauer	FCM
2020-02-06	Mic2	Potamophylax cingulatus / alpinus	50°15'45.1"N 9°24'40.9"E	Germany: Hesse: Klingbach	J.Heckenhauer	FCM
2020-02-06	Mic3	Potamophylax cingulatus / alpinus	50°15'45.1"N 9°24'40.9"E	Germany: Hesse: Klingbach	J.Heckenhauer	FCM
2020-03-11	Gly1	Potamophylax cingulatus / alpinus	49°04'23.2"N 13°17'10.8"E	Germany: Bavaria: Kleiner Höllbach	J.Heckenhauer	FCM
2020-03-12	1	Potamophylax cingulatus / alpinus	48°56'15''N 13°32'56.5''E	Germany: Bavaria: Großer Schwarzbach	J.Heckenhauer	FCM
2018-05-02	Rhy_bru1	Rhyacophila brunnea	N 40.32972 W 111.52722	USA: Utah: Utah County: Big springs creek	Paul Frandsen	Genome assembly
2017-04-19	HR1	Rhyacophila evoluta	49°04'35.1"N 13°18'52.1"E	Germany: Bavaria: Kolbersbach	Steffen Pauls	Genome assembly
2017-04-19	RSS1	Rhyacophila evoluta	49°04'35.1"N 13°18'52.1"E	Germany: Bavaria: Kolbersbach	Steffen Pauls	Genome assembly
2019-03-07	Rsp2	Rhyacophila nubia	50°10'58.4''N 8°35'17.6''E	Germany: Hesse: Urselbach	J.Heckenhauer	FCM
2019-03-07	Rsp4	Rhyacophila nubia	50°10'58.4''N 8°35'17.6''E	Germany: Hesse: Urselbach	J.Heckenhauer	FCM
2019-03-07	Rsp5	Rhyacophila nubia	50°10'58.4''N 8°35'17.6''E	Germany: Hesse: Urselbach	J.Heckenhauer	FCM
2020-03-12	Rhy	Rhyacophila polonica (84%)	48°56'15''N 13°32'56.5''E	Germany: Bavaria: Großer Schwarzbach	J.Heckenhauer	FCM
2019-05-28	R1	Rhyacophyla evoluta	48°56'16.7"N 13°28'01.7"E	Germany: Bavaria: Kleine Ohe	Oskar Schröder	FCM
2019-05-28	R2	Rhyacophyla fasciata	48°56'16.7"N 13°28'01.7"E	Germany: Bavaria: Kleine Ohe	Oskar Schröder	FCM
2019-05-28	R3	Rhyacophyla fasciata	48°56'16.7"N 13°28'01.7"E	Germany: Bavaria: Kleine Ohe	Oskar Schröder	FCM
2020-01-23	SR2	Sericostoma flavicorne/personatum	50°15'45.1"N 9°24'40.9"E	Germany: Hesse: Klingbach	J.Heckenhauer	FCM
2020-01-23	SR3	Sericostoma flavicorne/personatum	50°15'45.1"N 9°24'40.9"E	Germany: Hesse: Klingbach	J.Heckenhauer	FCM
2020-03-12	2	Sericostoma sp.	48°56'15''N 13°32'56.5''E	Germany: Bavaria: Großer Schwarzbach	J.Heckenhauer	FCM
2020-02-06	GO1	Silo nigricornis	50°09'40.4"N 9°19'02.6"E	Germany: Hesse: Bieber	J.Heckenhauer	FCM
2020-02-17	GO2	Silo nigricornis	50°15'26.5"N 9°33'30.6"E	Germany: Hesse: Jossa	J.Heckenhauer	FCM
2020-02-18	Ph1	Wormaldia occipitalis	50°11'53.1"N 9°18'17.7"E	Germany: Hesse: Kasselbach	J.Heckenhauer	FCM
