## Supplementary material for "Genome size evolution in the diverse insect order Trichoptera": DataS1_Sup.2

### Sheet: Sup.2-Seq.+ Assembly statistics
Species	Species abbreviation	Accession number	Suborder	Sequencing platform (coverage)**	Assembly method	Assembly length	N50 (bp)	Number of scaffolds	N's per 100kb	BUSCOS	Number of proteins	Citation	Notes	Voucher/DNA code
Agapetus fuscipes*	AF	JAGTXP000000000	Integripalpia	Nanopore+Illumina (2.5x +80x)	SPAdes hybrid	552,637,417	2,776	291,536	472.57	C:39.7%[S:39.2%,D:0.5%],F:35.8%,M:24.5%,n:2442	n.a.	this study		GL3
Agraylea sexmaculata*	AS	JAGTTH000000000	Integripalpia	PacBio+Nanopore+Illumina (12x+13x +545x)	MaSuRCA	196,044,125	86,038	7,050	1.38	C:94.3%[S:89.8%,D:4.5%],F:2.3%,M:3.4%,n:2442	9169	this study		AS19
Agrypnia vestita	AV	JADDOH000000000	Integripalpia	PacBio+Illumina (26x + 61x)	MaSuRCA	1,352,945,503	111,757	25541	0	C:87.3%[S:79.0%,D:8.3%],F:5.5%,M:7.2%,n:2442	21637	Olsen et al. 2021		n.a.
Drusus annulatus*	DA	JAGWCC000000000	Integripalpia	Nanopore+Illumina (21x +117x)	wtdbg2 + nanopolish + pilon	727,941,535	1,043,739	2,401	0	C:93.5%[S:93.0%,D:0.5%],F:3.3%,M:3.2%,n:2442	12927	this study		AC1
Glossosoma conforme*	GC1	JAGTXR000000000	Integripalpia	Nanopore+Illumina (36x +142x)	wtdbg2 + nanopolish + pilon	568,249,599	2,212,131	653	0	C:88.9%[S:88.0%,D:0.9%],F:2.9%,M:8.2%,n:2442	9402	this study		G1
Glossosoma conforme	GC2	GCA_003347265.1	Integripalpia	Illumina (53x)	Platanus	604,293,666	17,102	119,821	260,27	C:74.2%[S:73.5%,D:0.7%],F:17.9%,M:7.9%,n:2442	19711	Weigand et al. 2018		n.a.
Glyphotaelius pellucidus	GP	Glyphotaelius_pellucidus_k51_scaffolds	Integripalpia	Illumina (8x)	n.a.	623,431,006	1,617	461,749	10,571.89	C:15.7%[S:15.7%,D:0.0%],F:31.4%,M:52.9%,n:2442	n.a.	Ferguson et al, 2014	http://download.lepbase.org/v4/sequence/Glyphotaelius_pellucidus_k51_-_scaffolds.fa.gz	n.a.
Halesus radiatus*	HR	JAHDVE000000000	Integripalpia	Nanopore+Illumina (8x +62x)	MaSuRCA	973,356,502	125,205	12,484	1.51	C:85.7%[S:83.3%,D:2.4%],F:4.9%,M:9.4%,n:2442	11945	this study		L2
Himalopsyche phryganea*	HP	JAGVSL000000000	Integripalpia	Nanopore+Illumina (36x +141x)	wtdbg2 + nanopolish + pilon	633,785,554	4,634,010	710	0	C:95.5%[S:94.8%,D:0.7%],F:2.3%,M:2.2%,n:2442	10994	this study		Him_phry1
Hesperophylax magnus	HM	JADDOG000000000	Integripalpia	Nanopore+Illumina (31x +59x)	MaSuRCA	1,275,967,528	768,217	6,877	0	C:92.5%[S:85.9%,D:6.6%],F:2.7%,M:4.8%,n:2442	16791	Olsen et al. 2021		n.a.
Hydropsyche tenuis	HT	GCA_009617725.1	Annulipalpia	Nanopore+Illumina (18x +125x)	wtdbg2 + nanopolish + pilon	229,663,394	2,190,134	403	0	C:94.4%[S:93.5%,D:0.9%],F:3.2%,M:2.4%,n:2442	19104	Heckenhauer et al. 2019		HT1
Lepidostoma basale*	LB	JAGTTH000000000	Integripalpia	Nanopore+Illumina (35x +110x)	MaSuRCA	769,208,668	1,051,994	1,621	0.72	C:93.9%[S:92.8%,D:1.1%],F:3.1%,M:3.0%,n:2442	9986	this study		LB1
Limnephilus lunatus	LL	GCA_000648945.2	Integripalpia	Illumina (80x)	n.a.	1,369,180,260	69,049	58,718	4303.88	C:79.3%[S:74.6%,D:4.7%],F:11.7%,M:9.0%,n:2442	n.a.	i5K Consortium. 2013		n.a.
Micrasema longulum*	ML1	JAGVSM000000000	Integripalpia	Nanopore+Illumina (8x +114x)	MaSuRCA	585,245,295	170,538	5,451	0.34	C:78.6%[S:77.7%,D:0.9%],F:5.9%,M:15.5%,n:2442	7438	this study		ML3
Micrasema longulum*	ML2	JAGXCS000000000	Integripalpia	Illumina (105x)	SPAdes	668,600,304	2,539	368,330	110.8	C:38.2%[S:38.0%,D:0.2%],F:31.6%,M:30.2%,n:2442	n.a.	this study		ML1
Micrasema minimum*	MM	JAGVSQ000000000	Integripalpia	PacBio+Illumina (61x +57x)	wtdbg2 + pilon	329,257,313	69,526	7,561	0	C:55.4%[S:55.2%,D:0.2%],F:11.7%,M:32.9%,n:2442	6413	this study		K05
Micropterna sequax*	MS	JAGUCF000000000	Integripalpia	Nanopore+Illumina (3x +55x)	MaSuRCA	778,684,679	7,901	144,285	0.18	C:43.4%[S:42.0%,D:1.4%],F:25.5%,M:31.1%,n:2442	11198	this study		AB08
Odontocerum albicorne*	OA	JAGTXQ000000000	Integripalpia	Nanopore+Illumina (12x +47x)	MaSuRCA	1,305,984,461	266,356	9,303	2.11	C:91.1%[S:90.1%,D:1.0%],F:4.8%,M:4.1%,n:2442	11095	this study		OD1
Parapysche elsis*	PE	JAGVSN000000000	Annulipalpia	Nanopore+Illumina (76x + 218x)	wtdbg2 + nanopolish + pilon	282,185,525	5,591,679	159	0	C:95.0%[S:94.5%,D:0.5%],F:2.4%,M:2.6%,n:2442	10093	this study		n.a.
Philopotamus ludificatus*	PL	JAGXCT000000000	Annulipalpia	Nanopore+Illumina (5.9x +179x)	SPAdes hybrid	360,300,449	67,462	37,274	1,706.43	C:91.0%[S:89.4%,D:1.6%],F:5.9%,M:3.1%,n:2442	12193	this study		PH2
Plectrocnemia conspersa	PC	GCA_009617715.1	Annulipalpia	Nanopore+Illumina (23x + 83x)	wtdbg2 + nanopolish + pilon	396,695,105	868,980	1,614	0	C:93.5%[S:92.6%,D:0.9%],F:4.3%,M:2.2%,n:2442	18844	Heckenhauer et al. 2019		PO2
Rhyacophila brunnea*	RB	JAGYXB000000000	Integripalpia	Nanopore+Illumina (19x +83x)	MaSuRCA	1,086,872,538	1,030,560	2,125	0.36	C:94.5%[S:91.6%,D:2.9%],F:2.8%,M:2.7%,n:2442	10586	this study		n.a.
Rhyacophila evoluta*	RE1	JAGVSO000000000	Integripalpia	Illumina (98x)	SPAdes	562,550,625	9,698	111,706	71.50	C:71.7%[S:71.3%,D:0.4%],F:20.5%,M:7.8%,n:2442	10177	this study		Rss1
Rhyacophila evoluta*	RE2	JAGVSQ000000000	Integripalpia	Illumina (117x)	SPAdes	565,830,460	9,855	114,057	82.33	C:71.7%[S:71.4%,D:0.3%],F:20.6%,M:7.7%,n:2442	9853	this study		HR1
Sericostoma sp.	SS	GCA_003003475.1	Integripalpia	Illumina (32x)	Platanus	1,015,727,762	3,204	561,698	3102.68	C:26.4%[S:26.4%,D:0.0%],F:34.4%,M:39.2%,n:2442	n.a.	Weigand et al. 2017		n.a.
Stenopsyche tienmushanensis	ST	GCA_008973525.1	Annulipalpia	PacBio+Illumina (177x + 199x)	Falcon + Pilon	451,494,475	1,296,863	552	0	C:94.2%[S:90.8%,D:3.4%],F:3.4%,M:2.4%,n:2442	14672	Luo et al. 2018		n.a.
*this study
** sequencing coverage calculated based on FCM and filtered reads when possible, for some species, FCM were not available, here we used the estimate from Genomscope2, for some data sets from previous studies do not report the number of bp for contamination free long-reads, here we used the total number of sequenced bp, but see Data S1-sequenced reads
