## Supplementary material for "Genome size evolution in the diverse insect order Trichoptera": DataS1_Sup.3

### Sheet: Tabelle1
Species	Species abbreviation	Accession number	Voucher/DNA code	FCM	bp raw nanopore/pacbio reads	coverage raw nanopore/pacbio reads	bp filtered nanopore/pacbio reads	coverage filtered nanopore/pacbio reads	bp raw illumina reads	coverage illumina raw reads	bp illumina filtered reads	coverage illumina filtered reads
Agapetus fuscipes	AF	JAGTXP000000000	GL3	721790000	1851218720	2.56476	1814425681	2.51379	68326383600	94.6624	57713924433	79.9594
Agraylea sexmaculata*	AS	JAGTTH000000000	AS19	153515133	1968713960	12.8242	1921624000	12.5175	100809264600	656.673	83721773669	545.365
				153515133	1809141852	11.7848	1575450182	10.2625
Agrypnia vestiva*	AV	JADDOH000000000	Agrypnia	931685836	24165636401	25.9375	n.a.	n.a.	127628009340	136.986	56734270615	60.8942
Drusus annulatus	DA	JAGWCC000000000	AC1	840200000	23700000000	28.2076	17293320587	20.5824	120097041600	142.939	98489058773	117.221
Glossosoma conforme	GC1	JAGTXR000000000	G1	484000000	18900000000	39.0496	17318354741	35.7817	90488897700	186.961	68696086151	141.934
Glossosoma conforme	GC2	GCA_003347265.1	SRR6847415**	484000000	n.a	n.a.	n.a	n.a.	48958294250	101.154	45649584250	94.3173
Glyphotaelius pellucidus	GP	Glyphotaelius_pellucidus_k51_scaffolds	SRR12518833**	1110397953	n.a	n.a.	n.a	n.a.	4642422218	4.18086	2588914026	2.33152
Halesus radiatus	HR	JAHDVE000000000	L2	1212351862	9448887498	7.79385	9252082576	7.63152	97001996700	80.0114	74733520914	61.6434
Himalopsyche phryganea*	HP	JAGVSL000000000	Him_phry1	568366212	20923113222	36.8127	20441424970	35.9652	96839670900	170.383	80236158878	141.17
Hesperophylax magnus*	HM	JADDOG000000000	hes	1060786686	32542074416	30.6773	n.a	n.a	72063135600	67.9337	62182515000	58.6192
Hydropsyche tenuis	HT	GCA_009617725.1	HT1	260603096	4700000000	18.0351	n.a	n.a	57718654500	221.481	32700000000	125.478
Lepidostoma basale*	LB	JAGTTH000000000	LB1	542256396	22000000000	40.5712	18711601462	34.5069	86678828700	159.848	59669466468	110.039
Limnephilus lunatus	LL	GCA_000648945.2	SRR947083**	1243910000	n.a.	n.a.	n.a	n.a	32742832258	26.3225	31471686860	25.3006
Micrasema longulum	ML1	JAGVSM000000000	ML3	663596208	5547212535	8.35932	5479046730	8.2566	121711834800	183.412	75713087881	114.095
Micrasema longulum	ML2	JAGXCS000000000	ML1	663596208	n.a.	n.a.	n.a.	n.a	94538909400	142.465	69869396618	105.289
Micrasema minimum	MM	JAGVSQ000000000	K05	588806789	35995653104	61.1332	35995653104	61.1332	52824403800	89.7143	33440291946	56.7933
Micropterna sequax	MS	JAGUCF000000000	AB08	1434711480	8721432966	6.07888	3631935934	2.53147	98366409900	68.5618	78329062544	54.5957
Odontocerum albicorne	OA	JAGTXQ000000000	OD1	1616012613	22000000000	13.6138	20137952137	12.4615	93099294300	57.6105	75516207954	46.73
Parapysche elsis*	PE	JAGVSN000000000	Para	232922302	18233841055	78.2829	17603091939	75.575	62535757800	268.483	50880494968	218.444
Philopotamus ludificatus	PL	JAGXCT000000000	PH2	284670848	1801816975	6.32947	1679170175	5.89864	74277046200	260.923	50955475106	178.998
Plectrocnemia conspersa	PC	GCA_009617715.1	PO2	455199861	10400000000	22.8471	n.a.	n.a.	57471266400	126.255	37700000000	82.8208
Rhyacophila brunnea*	RB	JAGYXB000000000	Rhy_bru	770817563	14613858084	18.9589	14464312991	18.7649	117860577600	152.903	63614605145	82.5287
Rhyacophila evoluta	RE1	JAGVSO000000000	Rss1	651302025	n.a	n.a	n.a.	n.a	85342014900	131.033	63707986647	97.8163
Rhyacophila evoluta	RE2	JAGVSQ000000000	HR1	651302025	n.a	n.a	n.a	n.a	105301180200	161.678	75920576792	116.567
Sericostoma sp.	SS	GCA_003003475.1	SRR5378821**	1895638608	n.a	n.a	n.a	n.a	13185621094	6.95577	60778561250	32.0623
Stenopsyche tienmushanensis*	ST	GCA_008973525.1	SRR7062469**	389476263	69078654675	177.363	n.a.	n.a.	39775849200	102.127	38476015800	98.7891
*coverage estimated based on genomescope 2, because FCM not available
**Here, more than one individual was used in the assembly, for our analysis we used only read set of one individual
