## Supplementary material for "Genome size evolution in the diverse insect order Trichoptera": DataS1_Sup.4

### Sheet: Sup.4-Genomescope 2 Results
Species	Genomescope 2	unique	Link to Figure	notes*	Reference
Agapetus fuscipes*	463238864	68.7	http://qb.cshl.edu/genomescope/genomescope2.0/analysis.php?code=RaGtPMOvghhqZdRlUsPp
Agraylea sexmaculata*	153515095	89.1	http://qb.cshl.edu/genomescope/genomescope2.0/analysis.php?code=FvqJ5RvwklRwQsD5KnAz	l = 206
Agrypnia staminea	931685836	68.3	http://qb.cshl.edu/genomescope/genomescope2.0/analysis.php?code=sbLuS8k74GWviwYJBMcC		Olsen et al., 2021
Drusus annulatus*	592318999	79	http://qb.cshl.edu/genomescope/genomescope2.0/analysis.php?code=nVb7aQ3SWUR6BArmjQX9
Glossosoma conforme G1*	467333414	83.4	http://qb.cshl.edu/genomescope/genomescope2.0/analysis.php?code=HpTWIDPvjRED6NQ5q3Im
Glossosoma conforme Glo*	500297775	81.8	http://qb.cshl.edu/genomescope/genomescope2.0/analysis.php?code=N52IU6MLN3yKsl1x1w3r
Glyphotaelius pellucidus**	n.a	n.a	n.a
Halesus radiatus	918699366	70.4	http://qb.cshl.edu/genomescope/genomescope2.0/analysis.php?code=i4Qn3HWhAgO0yqjzpIUC
Hesperophylax magnus	1060786686	57.4	http://qb.cshl.edu/genomescope/genomescope2.0/analysis.php?code=Mt4Qb8mdRzEafda5zh0x		Olsen et al., 2021
Himalopsyche phryganeae*	568366212	84.1	http://qb.cshl.edu/genomescope/genomescope2.0/analysis.php?code=9badUgkBllUiyX1tP0Pr	l = 53
Hydropsyche tenuis	222816390	92.6	http://qb.cshl.edu/genomescope/genomescope2.0/analysis.php?code=swsSPZYIOejH8dfenSFm		Heckenhauer et al., 2019
Lepidostoma basale*	542256396	69.8	http://qb.cshl.edu/genomescope/genomescope2.0/analysis.php?code=R2ObgL2ZdV77JuB5N3Dz
Limnephilus lunatus**	n.a.
Micrasema longulum ML1*	650703442	71.9	http://qb.cshl.edu/genomescope/genomescope2.0/analysis.php?code=4xJrayqWLAl7BrhE1XW3
Micrasema longulum ML3*	635218712	72.8	http://qb.cshl.edu/genomescope/genomescope2.0/analysis.php?code=5ouNJj9tVzlJVwtPGP49
Micrasema minimum*	333837249	77	http://qb.cshl.edu/genomescope/genomescope2.0/analysis.php?code=wduKtIEjMTZlXOvobltB
Micropterna sequax*	981673460	57.9	http://qb.cshl.edu/genomescope/genomescope2.0/analysis.php?code=UWjGvC2bnpe23H4Q8vx3
Odontocerum albicorne*	1103366960	71.4	http://qb.cshl.edu/genomescope/genomescope2.0/analysis.php?code=UHMtDMoU2uj41Qt1AOLG
Parapsyche elsis*	232922302	83.9	http://qb.cshl.edu/genomescope/genomescope2.0/analysis.php?code=VW4OgltLayqBEgzJlwKD	l = 81
Philopotamus ludificatus*	284670848	86.4	http://qb.cshl.edu/genomescope/genomescope2.0/analysis.php?code=NyGQRxowu7PuBCambIDX
Plectrocnemia conspersa	316263089	88.3	http://qb.cshl.edu/genomescope/genomescope2.0/analysis.php?code=Xuq6HXkomG412S7ksIWC		Heckenhauer et al., 2019
Rhyacophila evoluta HR1*	518830154	89.5	http://qb.cshl.edu/genomescope/genomescope2.0/analysis.php?code=d5peUIaqof6A5qxgzJ5R
Rhyacophila evoluta Rss1*	514409845	87.5	http://qb.cshl.edu/genomescope/genomescope2.0/analysis.php?code=57CC3AWkDJORUYpsJFVf
Rhyacophila brunnea*	770817563	70.1	http://qb.cshl.edu/genomescope/genomescope2.0/analysis.php?code=uBPE2r2rvKGX4XOWUyQ6
Sericostoma sp.*	1134921297	58.6	http://qb.cshl.edu/genomescope/genomescope2.0/analysis.php?code=4x2Pbt8MivJm26V4ZxRv
Stenopsyche tienmushanensis	389476263	85.1	http://qb.cshl.edu/genomescope/genomescope2.0/analysis.php?code=bbw1yjn3PcxCrli9LfSN
*After correspodance with the Genomescope 2 developer, we set lambda (-l) to set the location of the first peak
** Coverage of sequencing data too low to calculate genome size
*** this study
