## Supplementary material for "Genome size evolution in the diverse insect order Trichoptera": DataS1_Sup.5

### Sheet: Sup.5-Backmap.pl Results
Species	Mapped nucleotides [Gb]	Peak coverage	Genome size estimate [Mb]	Referenz
Agapetus fuscipes*	56.01	96	583.45
Agraylea sexmaculata*	76.8	480	160
Agrypnia staminea*	54.81	53	1034.15
Drusus annulatus*	94.44	138	684.34
Glossosoma conforme G1*	65.78	127	517.92
Glossosoma conforme Glo*	45.27	79	572.98
Halesus radiatus*	67.09	69	972.29
Himalopsyche type phryganeae*	78.6	126	623.79
Hesperophylax magnus *	62	50	1240
Hydropsyche tenuis	36.8	161	228.56	Heckenhauer et al.,2019
Lepidostoma basale*	56.63	81	699.19
Micrasema longulum ML1*	66.52	94	707.65
Micrasema longulum ML3*	54.21	85	637.82
Micrasema minimum*	25.69	78	329.32
Micropterna sequax*	66.86	60	1110
Odontocerum albicorne*	73.54	58	1270
Parapsyche elsis*	50.22	189	265.71
Philopotamus ludificatus*	49.78	159	313.08
Plectrocnemia conspersa	37.22	102	364.91	Heckenhauer et al.,2019
Rhyacophila evoluta HR1*	74.08	131	565.46
Rhyacophila evoluta Rss1*	62.25	107	581.81
Rhyacophila brunnea*	62.09	68	913.03
Sericostoma sp.*	55.06	43	1280
Stenopsyche tienmushanensis*	35.9	89	403.39
* this study
