## Supplementary material for "Genome size evolution in the diverse insect order Trichoptera": DataS2_Sup.6

### Sheet: Species Pair Tests
Species Pair Test:
Test1: Hesperophylax (Hesp) vs. Halesus (L2) (merged)
#418 Total repetitive BUSCO genes in L2 (962,515 bp)
#433Total repetitive BUSCO genes in Hesp (1,125,159 bp)
#272 BUSCO genes (692,558 bp) that are repetitive in Hesp but not in L2
#257 BUSCO genes (524,165 bp) that are repetitive in L2 but not in Hesp
#2035 single BUSCO genes for Halesus L2
#Of 272 BUSCO genes that are repetitive in Hesperophylax but not in Halesus 215 (478,360 bp) occur in Halesus single copy BUSCOs
	Total bp in repeats	Total bps busco blast	% of total repeats that are busco blast hits	Total bps in busco blast hits	% of total busco blast hits classified as repetitive
BUSCOS that are repetitive in Hesp but not in L2 against Hesp_softmasked assembly	829678629	33470503	4.03415	52435923	63.8312
BUSCOS that are repetitive in L2 but not in Hesp against Hesp_softmasked assembly	829678629	12507115	1.50747	18900443	66.1737
BUSCOS that are repetitive in Hesp but not in L2 but occur in L2 single copy BUSCOs against Hesp_softmasked_assembly	829678629	49001	0.00590602	1052875	4.65402
Test2: Rhyacopila brunneae (Rhy_bru) vs. Rhyacophila evoluta (HR1) (merged gffs)
#39 Total repetitive BUSCO genes in HR1 (71266 bp)
#494 Total repetitive BUSCO genes in Rhy_bru (1181744 bp)
#475 BUSCO genes (1136546 bp) that are repetitive in Rhy_bru but not in HR1
#20 BUSCO genes (32791 bp) that are repetitive in HR1 but not in Rhy_bru
#1744 single BUSCO genes for HR1
#Of 494 BUSCO genes that are repetitive in Rhy_bru but not in HR1 344 (696483 bp) occur in HR1 single copy BUSCOs
	Total bp in repeats	Total bps busco blast	% of total repeats that are busco blast hits	Total bps in busco blast hits	% of total busco blast hits classified as repetitive
BUSCOS that are repetitive in Rhy_bru but not in HR1 against Rhy_bru_softmasked assembly	678737097	43698181	6.43816	71603421	61.0281
BUSCOS that are repetitive in HR1 but not in Rhy_bru against Rhy_bru_softmasked assembly	678737097	29132	0.00429209	36727	79.3204
BUSCOS that are repetitive in Rhy_bru but not in HR1 but occur in HR1 single copy BUSCOs against Rhy_bru_softmasked assembly	678737097	731	0.0001077	214401	0.34095
Test3: Micrasema minimum (K05) vs. Micrasema longulum ML3 (merged gffs)
#339 Total repetitive BUSCO genes in ML3 (704018 bp)
#290 Total repetitive BUSCO genes in K05 (601390 bp)
#272 BUSCO genes (541812 bp) that are repetitive in ML3 but not in K05
#223 BUSCO genes (447173 bp) that are repetitive in K05 but not in ML3
#1347 single BUSCO genes for K05
#Of 272 BUSCO genes that are repetitive in ML3 but not in K05 120 (2148281 bp) occur in K05 single copy BUSCOs
	Total bp in repeats	Total bps busco blast	% of total repeats that are busco blast hits	Total bps in busco blast hits	% of total busco blast hits classified as repetitive
BUSCOS that are repetitive in ML3 but not in K05 against ML3_softmasked assembly	417389248	15813792	3.78874	28079977	56.317
BUSCOS that are repetitive in K05 but not in ML3 against ML3_softmasked assembly	417389248	1460705	0.349962	2643457	55.2574
BUSCOS that are repetitive in ML3 but not in K05 but occur in K05 single copy BUSCOs against ML3_softmasked assembly	417389248	17837	0.00427347	100101	17.819
