## Supplementary material for "Genome size evolution in the diverse insect order Trichoptera": DataS1_Sup.7

### Sheet: Sup.7 -Genome size - Summary
Suborder	Superfamily	Family	Subfamily	Species	Genomescope2 (Mb)	±SD	FCM (1C Mean Mb)	±SD	Backmap (Mb)	±SD
Annulipalpia	Hydropsychoidea	Hydropsychidae	Arctopsychinae	Parapsyche elsis	232.922				265.71
Annulipalpia	Hydropsychoidea	Hydropsychidae	Hydropsychinae	Hydropsyche pellucidula			283.943	4.1592
Annulipalpia	Hydropsychoidea	Hydropsychidae	Hydropsychinae	Hydropsyche saxonica			241.653	4.40623
Annulipalpia	Hydropsychoidea	Hydropsychidae	Hydropsychinae	Hydropsyche siltalai			257.722	7.24202
Annulipalpia	Hydropsychoidea	Hydropsychidae	Hydropsychinae	Hydropsyche tenuis	222.816		260.603	3.2087	228.56
Annulipalpia	Hydropsychoidea	Polycentropodidae		Plectrocnemia conspersa	316.263		455.2	8.39283	364.91
Annulipalpia	Hydropsychoidea	Polycentropodidae		Polycentropus irroratus			638.095
Annulipalpia	Philopotamoidea	Philopotamidae	Philopotaminae	Philopotamus ludificatus	284.671				313.08
Annulipalpia	Philopotamoidea	Philopotamidae	Philopotaminae	Wormaldia occipitalis			398	4.92784
Annulipalpia	Philopotamoidea	Stenopsychidae	Stenopsychinae	Stenopsyche tienmushanensis	389.476				403.98
Integripalpia	Glossosomatoidea	Glossosomatidae	Agapetinae	Agapetus fuscipes	463.239		721.787	14.1591	583.45
Integripalpia	Glossosomatoidea	Glossosomatidae	Glossosomatinae	Glossosoma confome	483.82	21.31			545.45	38.93
Integripalpia	Hydroptiloidea	Hydroptilidae	Hydroptilinae	Agraylea sexmaculata	153.515				160
Integripalpia	Leptoceroidea	Odontoceridae	Odontocerinae	Odontocerum albicorne	1103.37		1616.01	52.0317	1270
Integripalpia	Limnephiloidea	Goeridae	Goerinae	Silo nigricornis			1278.7	3.46102
Integripalpia	Limnephiloidea	Goeridae	Goerinae	Lithax niger			1603.58
Integripalpia	Limnephiloidea	Limnephilidae		Anomalopterygella chauviniana			1038.38	0.451923
Integripalpia	Limnephiloidea	Limnephilidae	Limnephilinae	Chaetopteryx villosa			1265.9
Integripalpia	Limnephiloidea	Limnephilidae	Limnephilinae	Drusus annulatus	592.319		840.204	7.74006	684.34
Integripalpia	Limnephiloidea	Limnephilidae	Limnephilinae	Drusus biguttatus			1454.12
Integripalpia	Limnephiloidea	Limnephilidae	Limnephilinae	Drusus discolor			832.868	11.5814
Integripalpia	Limnephiloidea	Limnephilidae	Limnephilinae	Ecclisopteryx dalecarlica			1908.43
Integripalpia	Limnephiloidea	Limnephilidae	Limnephilinae	Glyphotaelius pellucidus			1110.4
Integripalpia	Limnephiloidea	Limnephilidae	Limnephilinae	Halesus digitatus			2129.05	5.79011
Integripalpia	Limnephiloidea	Limnephilidae	Limnephilinae	Halesus radiatus	918.699		1212.35	11.8914	972.29
Integripalpia	Limnephiloidea	Limnephilidae	Limnephilinae	Hesperophylax magnus	1060.79				1240
Integripalpia	Limnephiloidea	Limnephilidae	Limnephilinae	Micropterna sequax	981.673		1434.71	10.1949	1100
Integripalpia	Limnephiloidea	Limnephilidae	Limnephilinae	Potamophylax cingulatus			1115.34	25.0381
Integripalpia	Phryganeoidea	Brachycentridae		Micrasema longulum	642.961	10.95	663.596		672.74	49.37
Integripalpia	Phryganeoidea	Brachycentridae		Micrasema minimum	333.837		588.807	10.6349	329.32
Integripalpia	Phryganeoidea	Lepidostomatidae	Lepidostomatinae	Lepidostoma basale	542.256				699.19
Integripalpia	Phryganeoidea	Phryganeidae	Phryganeinae	Agrypnia staminea	931.686				1034.15
Integripalpia	Rhyacophiloidea	Rhyacophilidae		Himalopsyche phryganea	568.366				623.79
Integripalpia	Rhyacophiloidea	Rhyacophilidae		Rhyacophila brunneae	770.818				913.03
Integripalpia	Rhyacophiloidea	Rhyacophilidae		Rhyacophila evoluta	516.62	3.13	651.302		573.635	11.56
Integripalpia	Rhyacophiloidea	Rhyacophilidae		Rhyacophila fasciata			698.586	6.25731
Integripalpia	Rhyacophiloidea	Rhyacophilidae		Rhyacophila nubia			748.346	11.7355
Integripalpia	Rhyacophiloidea	Rhyacophilidae		Rhyacophila polonica cf.			734.143
Integripalpia	Sericostomatoidea	Sericostomatidae		Sericostoma sp.	1134.92		1895.64	65.7095	1280
