## Supplementary material for "Genome size evolution in the diverse insect order Trichoptera": DataS1_Sup.8

### Sheet: Tabelle1
Species	Species abbreviation	Accession number	Voucher/DNA code	coverage illumina filtered reads	genomescope kcov (haploid coverage)	U	L	1n coverage (coverage of every haplotype) used in smudgeplot	proposed ploidy by smudgeplot
Agapetus fuscipes	AF	JAGTXP000000000	GL3	79.9594	41.7	18	3000	40.5	diploid
Agraylea sexmaculata*	AS	JAGTTH000000000	AS19	545.365	206	32	2000	208.5	diploid
Agrypnia vestiva*	AV	JADDOH000000000	Agrypnia	60.8942	45.9	24	1700	45.2	diploid
Drusus annulatus	DA	JAGWCC000000000	AC1	117.221	59	36	1600	58	diploid
Glossosoma conforme	GC1	JAGTXR000000000	G1	141.934	53.4	22	1300	54.2	diploid
Glossosoma conforme	GC2	GCA_003347265.1	SRR6847415**	94.3173	33.4	18	890	33	diplod
Glyphotaelius pellucidus	GP	Glyphotaelius_pellucidus_k51_scaffolds	SRR12518833**	2.33152	too low	too low	too low	too low	too low
Halesus radiatus	HR	JAHDVE000000000	L2	61.6434	29.6	16	950	28.8	diploid
Himalopsyche phryganea*	HP	JAGVSL000000000	Him_phry1	141.17	53.2	24	1300	54.1	diploid
Hesperophylax magnus*	HM	JADDOG000000000	hes	58.6192	20.8	14	850	80.4	diploid
Hydropsyche tenuis	HT	GCA_009617725.1	HT1	125.478	65.6	28	380	67	tetraploid
Lepidostoma basale*	LB	JAGTTH000000000	LB1	110.039	36.5	14	1300	34.1	diplod
Limnephilus lunatus	LL	GCA_000648945.2	SRR947083**	25.3006	too low	too low	too low	too low	too low
Micrasema longulum	ML1	JAGVSM000000000	ML3	114.095	43.3	16	1700	40.4	diploid
Micrasema longulum	ML2	JAGXCS000000000	ML1	105.289	39.1	19	1400	37.6	diploid
Micrasema minimum	MM	JAGVSQ000000000	K05	56.7933	35	12	1200	34.1	diploid
Micropterna sequax	MS	JAGUCF000000000	AB08	54.5957	26	12	1400	27	diplod
Odontocerum albicorne	OA	JAGTXQ000000000	OD1	46.73	24.8	11	1100	53.5	diploid
Parapysche elsis*	PE	JAGVSN000000000	Para	218.444	80.7	41	2400	84	tetraploid
Philopotamus ludificatus	PL	JAGXCT000000000	PH2	178.998	67	14	1500	67	diploid
Plectrocnemia conspersa	PC	GCA_009617715.1	PO2	82.8208	45.4	10	690	51.3	diploid
Rhyacophila brunnea*	RB	JAGYXB000000000	Rhy_bru	82.5287	28.4	10	1400	27.3	diploid
Rhyacophila evoluta	RE1	JAGVSO000000000	Rss1	97.8163	45.1	21	660	44	tetraploid
Rhyacophila evoluta	RE2	JAGVSQ000000000	HR1	116.567	55.1	23	790	55	tetraploid
Sericostoma sp.	SS	GCA_003003475.1	SRR5378821**	32.0623	18.1	10	1200	16	diploid
Stenopsyche tienmushanensis*	ST	GCA_008973525.1	SRR7062469**	98.7891	38	14	810	37.7	diploid
*coverage estimated based on genomescope 2, because FCM not available
**Here, more than one individual was used in the assembly, for our analysis we used only one read set of one individual
