## Supplementary material for "Genome size evolution in the diverse insect order Trichoptera": DataS1_Sup.9

### Sheet: Sup.3-Transcriptomes
Transcriptomes used for annotation. *Downloaded from GenBank: https://www.ncbi.nlm.nih.gov/bioproject/181031. Species without * were provided by 1KITE.
Species Assembly	Species Transcriptome	Accession Transcriptome
Agraylea sexmaculata	Hydroptila angulata	WHINSxwsEAAARAAPEI-84
Drusus anulatus	Drusus chrysotus	INSqiqTCPRAAPEI-61
Glossosoma conforme	Glossosoma sp.	INSkzdTAPRAAPEI-36
Halesus radiatus	Ecclisomyia sp.	INSeqtTAGRAAPEI-31
Himalopsyche phryganea	Himalopsyche phryganea	RINSjamTAARADPEI-13
Lepidostoma basale	Lepidostoma togatum	INShkeTACRAAPEI-8
Micrasema longulum	Micrasema wataga	INShkeTABRAAPEI-95
Micrasema minimum	Micrasema wataga	INShkeTABRAAPEI-95
Micropterna sequax	Ecclisomyia sp.	INSeqtTAGRAAPEI-31
Odontocerum albicorne	Psilotreta_frontalis	INSkzdTALRAAPEI-32
Parapysche elsis	Arctopsyche_sp	INSeqtTAARAAPEI-18
Philopotamus ludificatus	Philopotamus ludificatus	GACV0100000*
Rhyacophila brunnea	Rhyacophila sp.	INSkzdTARRAAPEI-41
Rhyacophila evoluta	Rhyacophila sp.	INSkzdTARRAAPEI-41
Rhyacophila evoluta	Rhyacophila sp.	INSkzdTARRAAPEI-41
