## Supplementary material for "Genome size evolution in the diverse insect order Trichoptera": DataS1_Sup.10

### Sheet: Sup. 8-Paths to final Ks files
#	Assembly	Final Ks files	K S test
1	Agraylea sexmaculata	final_ks_values_Agraylea_sexmaculata_AS19_Final_allscaffolds.all.maker.transcripts_functional_blast.filter.fasta	0
2	Drusus annulatus	final_ks_values_Drusus_annulatus_AC1_Final_allscaffolds.all.maker.transcripts_functional_blast.filter.fasta	0
3	Glossosoma conforme	final_ks_values_Glossosoma_conforme_GL1_Final_allscaffolds.all.maker.transcripts_functional_blast.filter.fasta	0.011
4	Halesus radiatus	final_ks_values_Halesus_radiatus_L2_Final_allscaffolds.all.maker.transcripts_functional_blast.filter.fasta	0
5	Himalopsyche phryganea	final_ks_values_Him_phry1_Final_allscaffolds.all.maker.transcripts_functional_blast.fasta	0.002
6	Lepidostoma basale	final_ks_values_Lepidostoma_basale_LB1_Final_allscaffolds.all.maker.transcripts_functional_blast.filter.fasta	0
7	Micrasema longulum	final_ks_values_Micrasema_longulum_ML3_Final_allscaffolds.all.maker.transcripts_functional_blast.filter.fasta	0
8	Micrasema minimum	final_ks_values_Micrasema_minimum_K05_Final_allscaffolds.all.maker.transcripts_functional_blast.filter.fasta	0.009
9	Micropterna sequax	final_ks_values_Micropterna_sequax_AB08_Final_allscaffolds.all.maker.transcripts_functional_blast.filter.fasta	0
10	Odontocerum albicorne	final_ks_values_Odonotocerum_albicorne_OD1_Final_allscaffolds.all.maker.transcripts_functional_blast.filter.fasta	0
11	Parapysche elsis	final_ks_values_Parapsyche_elsis_Para_Final_allscaffolds.all.maker.transcripts_functional_blast.filter.fasta	0.001
12	Philopotamus ludiferatus	final_ks_values_Ph2_Final_allscaffolds.all.maker.transcripts_functional_blast.fasta	0
13	Rhyacophila brunnea	final_ks_values_RB_Rhyacophila_brunnea_Final_allscaffolds.all.maker.transcripts_functional_blast.fasta	0
14	Rhyacophila evoluta	final_ks_values_HR1_Final_allscaffolds.all.maker.transcripts_functional_blast.fasta	0.098
15	Rhyacophila evoluta	final_ks_values_Rss1_Final_allscaffolds.all.maker.transcripts_functional_blast.fasta	0.056
16	Agrypnia vestita	final_ks_values_agrypnia_all_filtered.codingseq	0
17	Hesperophylax magnus	final_ks_values_hespero_all_filtered.codingseq	0
18	Hydropsche tenuis	final_ks_values_HT1_augustus_all.cds.fa_renamed.fna	0
19	Plectrocnemia conspersa	final_ks_values_PO2_augustus_all.cds.fa_renamed.fna	0
20	Stenopsyche tienmushanensis	final_ks_values_jiaoshie.coding.fasta	0
