## Supplementary material for "Genome size evolution in the diverse insect order Trichoptera": DataS2_Sup.1

### Sheet: Assembly-based Repeat Summary
Taxon	TotalBases	Assembly Percent	Repeat	major group			annuli_avg_bp	annuli_stdev_bp	annuli_avg_gprop	annuli_stdev_gprop	basal int avg_bp	basal int stdev_bp	basal int avg_gprop	basal int stdev_gprop	tube case avg bp	tube case stdev bp	tube case avg gprop	tube case stdev gprop		all integripalpians bp avg	all integripalpians bp stdev	all integripalpians prop avg	all integripalpians prop stdev
Hydropsyche_tenuis	2546998	0.0111	z_LINEs	1		z_LINEs	2.07063e+07	1.18473e+07	0.06028	0.0418763	5.77223e+07	4.26197e+07	0.091225	0.0607354	1.54113e+08	8.39909e+07	0.168954	0.0744796		1.17393e+08	8.46706e+07	0.139343	0.0782014
Hydropsyche_tenuis	1815	0	x_SINEs	1		x_SINEs	509959	1.09898e+06	0.00126	0.00276188	1.20937e+07	1.11501e+07	0.02135	0.0191255	1.41504e+07	1.18203e+07	0.0171462	0.0159477		1.33669e+07	1.13311e+07	0.0187476	0.0168818
Hydropsyche_tenuis	377344	0.0016	y_LTRs	1		y_LTRs	551054	252699	0.00168	0.000917606	3.21331e+06	3.78781e+06	0.0052375	0.0057649	1.17231e+07	1.32936e+07	0.0113846	0.0100484		8481245	1.13572e+07	0.00904286	0.00903164
Hydropsyche_tenuis	14422860	0.0628	w_DNA_transposons	1		w_DNA_transposons	4.12387e+07	2.75468e+07	0.11056	0.0525174	3.28366e+07	3.66706e+07	0.0454375	0.0305551	5.9433e+07	4.65375e+07	0.0593538	0.0281114		4.9301e+07	4.41051e+07	0.0540524	0.0291354
Hydropsyche_tenuis	1269	0	v_penelope	1		v_penelope	110215	152527	0.00026	0.000371484	3.39397e+06	5.21078e+06	0.005225	0.0082427	1.15961e+07	9.05363e+06	0.0116923	0.00697382		8.47151e+06	8.68003e+06	0.00922857	0.00795721
Hydropsyche_tenuis	378962	0.0016	u_rolling_circles	1		u_rolling_circles	2.83297e+06	3.39413e+06	0.00798	0.00943727	8.76594e+06	8.46888e+06	0.0151875	0.0139625	1.12463e+07	1.43823e+07	0.0105923	0.00994103		1.03014e+07	1.22774e+07	0.0123429	0.011522
Hydropsyche_tenuis	134680	0.0006	t_satellites	1		t_satellites	48336.4	51521.3	0.00018	0.000248998	1.91519e+06	3.44274e+06	0.002325	0.00353099	385987	492717	0.000369231	0.0004151		968539	2.2075e+06	0.00111429	0.00232686
Hydropsyche_tenuis	4269752	0.0185	s_Other_repeats	1		s_Other_repeats	5.23341e+06	2.26746e+06	0.01594	0.00659189	8.18213e+06	3.0835e+06	0.0149125	0.0058102	1.96115e+07	1.0339e+07	0.0221615	0.00991123		15257450	9.99056e+06	0.0194	0.00915243
Hydropsyche_tenuis	22546749	0.0982	r_Unclassified_repeats	1		r_Unclassified_repeats	5.31911e+07	2.13386e+07	0.1505	0.0386207	1.43014e+08	1.01054e+08	0.22235	0.070187	2.5659e+08	1.11632e+08	0.283885	0.0589661		2.13323e+08	1.19353e+08	0.260443	0.0689056
Hydropsyche_tenuis	1.84985e+08	0.805461	q_Unique_low_repeat	1		q_Unique_low_repeat	2.19984e+08	4.31152e+07	0.652148	0.0868552	3.29427e+08	9.28937e+07	0.583909	0.115352	3.79564e+08	1.28063e+08	0.431347	0.0723348		3.60464e+08	1.16115e+08	0.489466	0.116447
Parapsyche_elsis	35707030	0.1265	z_LINEs	1
Parapsyche_elsis	2231	0	x_SINEs	1
Parapsyche_elsis	868429	0.0031	y_LTRs	1
Parapsyche_elsis	17355448	0.0615	w_DNA_transposons	1												relative enrichment, proportion of genome					relative enrichment, total bases
Parapsyche_elsis	1799	0	v_penelope	1											basal to annuli	integ to basal	integ to annuli	all integ to annuli		basal to annuli	integ to basal	integ to annuli	all integ to annuli
Parapsyche_elsis	5739617	0.0203	u_rolling_circles	1										LINEs	1.51335	1.85206	2.80282	2.31159		2.78767	2.66991	7.44283	5.66943
Parapsyche_elsis	2152	0	t_satellites	1										SINEs	16.9444	0.803099	13.6081	14.8791		23.7151	1.17006	27.748	26.2117
Parapsyche_elsis	5767297	0.0204	s_Other_repeats	1										LTRs	3.11756	2.17367	6.77656	5.38265		5.83121	3.64828	21.2739	15.391
Parapsyche_elsis	40692081	0.1442	r_Unclassified_repeats	1										DNAs	0.410976	1.30627	0.536847	0.488896		0.796257	1.80996	1.4412	1.19551
Parapsyche_elsis	1.76053e+08	0.62389	q_Unique_low_repeat	1										Penelope	20.0962	2.23776	44.9704	35.4945		30.794	3.41669	105.214	76.8633
Philipotamus_ludiferatus	21384809	0.0594	z_LINEs	1										rollingcircles	1.9032	0.697436	1.32736	1.54672		3.09426	1.28296	3.9698	3.63626
Philipotamus_ludiferatus	1809	0	x_SINEs	1										satellites	12.9167	0.158809	2.05128	6.19048		39.622	0.20154	7.98542	20.0375
Philipotamus_ludiferatus	260068	0.0007	y_LTRs	1										other	0.93554	1.4861	1.39031	1.21706		1.56344	2.39687	3.74736	2.91539
Philipotamus_ludiferatus	53585809	0.1487	w_DNA_transposons	1										unclassified	1.47741	1.27675	1.88628	1.73052		2.68868	1.79416	4.82392	4.01049
Philipotamus_ludiferatus	2504	0	v_penelope	1										unique	0.895363	0.738724	0.661426	0.750545		1.4975	1.15219	1.72541	1.63859
Philipotamus_ludiferatus	27719	0	u_rolling_circles	1
Philipotamus_ludiferatus	41618	0.0001	t_satellites	1
Philipotamus_ludiferatus	4401168	0.0122	s_Other_repeats	1
Philipotamus_ludiferatus	68086546	0.189	r_Unclassified_repeats	1
Philipotamus_ludiferatus	2.12513e+08	0.589819	q_Unique_low_repeat	1
Plectrocnemia_conspersa	23194617	0.0585	z_LINEs	1
Plectrocnemia_conspersa	2475202	0.0062	x_SINEs	1
Plectrocnemia_conspersa	745131	0.0019	y_LTRs	1
Plectrocnemia_conspersa	39703200	0.1001	w_DNA_transposons	1
Plectrocnemia_conspersa	322737	0.0008	v_penelope	1
Plectrocnemia_conspersa	770979	0.002	u_rolling_circles	1
Plectrocnemia_conspersa	17034	0	t_satellites	1
Plectrocnemia_conspersa	8852969	0.0223	s_Other_repeats	1
Plectrocnemia_conspersa	74567346	0.188	r_Unclassified_repeats	1
Plectrocnemia_conspersa	2.47497e+08	0.623898	q_Unique_low_repeat	1
Stenopsyche_tienhuanesis	20697964	0.0459	z_LINEs	1
Stenopsyche_tienhuanesis	68737	0.0001	x_SINEs	1
Stenopsyche_tienhuanesis	504296	0.0011	y_LTRs	1
Stenopsyche_tienhuanesis	81125990	0.1797	w_DNA_transposons	1
Stenopsyche_tienhuanesis	222767	0.0005	v_penelope	1
Stenopsyche_tienhuanesis	7247556	0.016	u_rolling_circles	1
Stenopsyche_tienhuanesis	46198	0.0002	t_satellites	1
Stenopsyche_tienhuanesis	2875875	0.0063	s_Other_repeats	1
Stenopsyche_tienhuanesis	60063017	0.1331	r_Unclassified_repeats	1
Stenopsyche_tienhuanesis	2.78874e+08	0.617668	q_Unique_low_repeat	1
Agapetus_fuscipes	60222168	0.109	z_LINEs	2
Agapetus_fuscipes	23526819	0.0426	x_SINEs	2
Agapetus_fuscipes	10066304	0.0183	y_LTRs	2
Agapetus_fuscipes	9652687	0.0175	w_DNA_transposons	2
Agapetus_fuscipes	2277103	0.0041	v_penelope	2
Agapetus_fuscipes	24832486	0.045	u_rolling_circles	2
Agapetus_fuscipes	5024	0	t_satellites	2
Agapetus_fuscipes	10274706	0.0186	s_Other_repeats	2
Agapetus_fuscipes	159582640	0.2888	r_Unclassified_repeats	2
Agapetus_fuscipes	2.58619e+08	0.467973	q_Unique_low_repeat	2
Agraylea_sexmaculata	6673564	0.0341	z_LINEs	2
Agraylea_sexmaculata	908578	0.0046	x_SINEs	2
Agraylea_sexmaculata	1015156	0.0052	y_LTRs	2
Agraylea_sexmaculata	3089904	0.0157	w_DNA_transposons	2
Agraylea_sexmaculata	5726	0	v_penelope	2
Agraylea_sexmaculata	4139049	0.0211	u_rolling_circles	2
Agraylea_sexmaculata	37995	0.0002	t_satellites	2
Agraylea_sexmaculata	4932550	0.0251	s_Other_repeats	2
Agraylea_sexmaculata	31593446	0.1612	r_Unclassified_repeats	2
Agraylea_sexmaculata	1.44561e+08	0.737391	q_Unique_low_repeat	2
Glossosoma_conforme	111710480	0.1966	z_LINEs	2
Glossosoma_conforme	17037243	0.03	x_SINEs	2
Glossosoma_conforme	1542855	0.0028	y_LTRs	2
Glossosoma_conforme	26333434	0.0464	w_DNA_transposons	2
Glossosoma_conforme	3533603	0.0062	v_penelope	2
Glossosoma_conforme	7465058	0.0131	u_rolling_circles	2
Glossosoma_conforme	3753206	0.0066	t_satellites	2
Glossosoma_conforme	8795291	0.0155	s_Other_repeats	2
Glossosoma_conforme	86762530	0.1527	r_Unclassified_repeats	2
Glossosoma_conforme	3.05337e+08	0.537329	q_Unique_low_repeat	2
Glossosoma_conforme_Weigand	94313170	0.1561	z_LINEs	2
Glossosoma_conforme_Weigand	26263336	0.0435	x_SINEs	2
Glossosoma_conforme_Weigand	409020	0.0007	y_LTRs	2
Glossosoma_conforme_Weigand	22202260	0.0367	w_DNA_transposons	2
Glossosoma_conforme_Weigand	1839448	0.003	v_penelope	2
Glossosoma_conforme_Weigand	3972469	0.0066	u_rolling_circles	2
Glossosoma_conforme_Weigand	1460955	0.0024	t_satellites	2
Glossosoma_conforme_Weigand	11179657	0.0185	s_Other_repeats	2
Glossosoma_conforme_Weigand	98238183	0.1626	r_Unclassified_repeats	2
Glossosoma_conforme_Weigand	3.46379e+08	0.573196	q_Unique_low_repeat	2
Himalopsyche	34226978	0.054	z_LINEs	2
Himalopsyche	2345793	0.0037	x_SINEs	2
Himalopsyche	1962238	0.0031	y_LTRs	2
Himalopsyche	41617726	0.0657	w_DNA_transposons	2
Himalopsyche	15800732	0.0249	v_penelope	2
Himalopsyche	10297908	0.0162	u_rolling_circles	2
Himalopsyche	3559	0	t_satellites	2
Himalopsyche	4056467	0.0063	s_Other_repeats	2
Himalopsyche	174737887	0.2757	r_Unclassified_repeats	2
Himalopsyche	3.64819e+08	0.57562	q_Unique_low_repeat	2
Rhyacophila_brunnea	110281758	0.1016	z_LINEs	2
Rhyacophila_brunnea	913005	0.0008	x_SINEs	2
Rhyacophila_brunnea	8418221	0.0079	y_LTRs	2
Rhyacophila_brunnea	119076213	0.11	w_DNA_transposons	2
Rhyacophila_brunnea	3383306	0.0031	v_penelope	2
Rhyacophila_brunnea	17419695	0.016	u_rolling_circles	2
Rhyacophila_brunnea	9799384	0.009	t_satellites	2
Rhyacophila_brunnea	12719607	0.0116	s_Other_repeats	2
Rhyacophila_brunnea	367995505	0.3386	r_Unclassified_repeats	2
Rhyacophila_brunnea	4.4033e+08	0.404348	q_Unique_low_repeat	2
Rhyacophila_evoluta_HR1	24116451	0.0426	z_LINEs	2
Rhyacophila_evoluta_HR1	22042081	0.039	x_SINEs	2
Rhyacophila_evoluta_HR1	521109	0.0009	y_LTRs	2
Rhyacophila_evoluta_HR1	18161199	0.0321	w_DNA_transposons	2
Rhyacophila_evoluta_HR1	111460	0.0002	v_penelope	2
Rhyacophila_evoluta_HR1	971913	0.0018	u_rolling_circles	2
Rhyacophila_evoluta_HR1	244752	0.0004	t_satellites	2
Rhyacophila_evoluta_HR1	6229452	0.0109	s_Other_repeats	2
Rhyacophila_evoluta_HR1	103890264	0.1836	r_Unclassified_repeats	2
Rhyacophila_evoluta_HR1	3.89654e+08	0.688641	q_Unique_low_repeat	2
Rhyacophila_evoluta_RSS1	20233969	0.0358	z_LINEs	2
Rhyacophila_evoluta_RSS1	3712813	0.0066	x_SINEs	2
Rhyacophila_evoluta_RSS1	1771557	0.003	y_LTRs	2
Rhyacophila_evoluta_RSS1	22559143	0.0394	w_DNA_transposons	2
Rhyacophila_evoluta_RSS1	200362	0.0003	v_penelope	2
Rhyacophila_evoluta_RSS1	1028976	0.0017	u_rolling_circles	2
Rhyacophila_evoluta_RSS1	16619	0	t_satellites	2
Rhyacophila_evoluta_RSS1	7269289	0.0128	s_Other_repeats	2
Rhyacophila_evoluta_RSS1	121310518	0.2156	r_Unclassified_repeats	2
Rhyacophila_evoluta_RSS1	3.85717e+08	0.68677	q_Unique_low_repeat	2
Agrypnia	196186173	0.145	z_LINEs	3
Agrypnia	9618878	0.0071	x_SINEs	3
Agrypnia	28857720	0.0213	y_LTRs	3
Agrypnia	119283753	0.0882	w_DNA_transposons	3
Agrypnia	33556229	0.0248	v_penelope	3
Agrypnia	16632538	0.0123	u_rolling_circles	3
Agrypnia	1726791	0.0013	t_satellites	3
Agrypnia	20940843	0.0155	s_Other_repeats	3
Agrypnia	456349981	0.3373	r_Unclassified_repeats	3
Agrypnia	5.073e+08	0.374928	q_Unique_low_repeat	3
Drusus_annulatus	102620346	0.141	z_LINEs	3
Drusus_annulatus	45634155	0.0627	x_SINEs	3
Drusus_annulatus	2871551	0.004	y_LTRs	3
Drusus_annulatus	25634667	0.0352	w_DNA_transposons	3
Drusus_annulatus	4091414	0.0056	v_penelope	3
Drusus_annulatus	1174688	0.0016	u_rolling_circles	3
Drusus_annulatus	45921	0.0001	t_satellites	3
Drusus_annulatus	11558324	0.0158	s_Other_repeats	3
Drusus_annulatus	190042629	0.261	r_Unclassified_repeats	3
Drusus_annulatus	3.53791e+08	0.486016	q_Unique_low_repeat	3
Glyphotaelius_pellucidula	34794792	0.0558	z_LINEs	3
Glyphotaelius_pellucidula	1671780	0.0027	x_SINEs	3
Glyphotaelius_pellucidula	836244	0.0014	y_LTRs	3
Glyphotaelius_pellucidula	31229923	0.0501	w_DNA_transposons	3
Glyphotaelius_pellucidula	2252375	0.0036	v_penelope	3
Glyphotaelius_pellucidula	7709409	0.0123	u_rolling_circles	3
Glyphotaelius_pellucidula	626559	0.001	t_satellites	3
Glyphotaelius_pellucidula	4338790	0.0069	s_Other_repeats	3
Glyphotaelius_pellucidula	188125093	0.3017	r_Unclassified_repeats	3
Glyphotaelius_pellucidula	3.54165e+08	0.568091	q_Unique_low_repeat	3
Halesus_radiatus	172319811	0.177	z_LINEs	3
Halesus_radiatus	9869363	0.0101	x_SINEs	3
Halesus_radiatus	19933757	0.0204	y_LTRs	3
Halesus_radiatus	53538599	0.055	w_DNA_transposons	3
Halesus_radiatus	22744891	0.0233	v_penelope	3
Halesus_radiatus	11099356	0.0114	u_rolling_circles	3
Halesus_radiatus	465057	0.0005	t_satellites	3
Halesus_radiatus	32628688	0.0336	s_Other_repeats	3
Halesus_radiatus	279042078	0.2867	r_Unclassified_repeats	3
Halesus_radiatus	3.96972e+08	0.407836	q_Unique_low_repeat	3
Hesperophylax_magnus	241243184	0.1955	z_LINEs	3
Hesperophylax_magnus	9401295	0.0076	x_SINEs	3
Hesperophylax_magnus	47364427	0.0383	y_LTRs	3
Hesperophylax_magnus	83189019	0.0675	w_DNA_transposons	3
Hesperophylax_magnus	17627299	0.0143	v_penelope	3
Hesperophylax_magnus	23670201	0.0192	u_rolling_circles	3
Hesperophylax_magnus	189698	0.0001	t_satellites	3
Hesperophylax_magnus	23564107	0.019	s_Other_repeats	3
Hesperophylax_magnus	370458720	0.3003	r_Unclassified_repeats	3
Hesperophylax_magnus	4.37825e+08	0.35492	q_Unique_low_repeat	3
Lepidostoma_basale	266750238	0.3468	z_LINEs	3
Lepidostoma_basale	5148036	0.0067	x_SINEs	3
Lepidostoma_basale	3705732	0.0048	y_LTRs	3
Lepidostoma_basale	50736346	0.066	w_DNA_transposons	3
Lepidostoma_basale	11531566	0.015	v_penelope	3
Lepidostoma_basale	3576294	0.0046	u_rolling_circles	3
Lepidostoma_basale	7536	0	t_satellites	3
Lepidostoma_basale	6440916	0.0083	s_Other_repeats	3
Lepidostoma_basale	145628055	0.1893	r_Unclassified_repeats	3
Lepidostoma_basale	2.87217e+08	0.373393	q_Unique_low_repeat	3
Limnephilus_lunatus	154824763	0.113	z_LINEs	3
Limnephilus_lunatus	26523819	0.0194	x_SINEs	3
Limnephilus_lunatus	7494410	0.0054	y_LTRs	3
Limnephilus_lunatus	74637653	0.0545	w_DNA_transposons	3
Limnephilus_lunatus	12584059	0.0092	v_penelope	3
Limnephilus_lunatus	53911259	0.0394	u_rolling_circles	3
Limnephilus_lunatus	262857	0.0002	t_satellites	3
Limnephilus_lunatus	25708652	0.0188	s_Other_repeats	3
Limnephilus_lunatus	444318403	0.3245	r_Unclassified_repeats	3
Limnephilus_lunatus	5.89857e+08	0.43081	q_Unique_low_repeat	3
Micrasema_longulum_1	76344554	0.1142	z_LINEs	3
Micrasema_longulum_1	14801724	0.0221	x_SINEs	3
Micrasema_longulum_1	3815562	0.0057	y_LTRs	3
Micrasema_longulum_1	25229720	0.0377	w_DNA_transposons	3
Micrasema_longulum_1	3167762	0.0047	v_penelope	3
Micrasema_longulum_1	1006702	0.0015	u_rolling_circles	3
Micrasema_longulum_1	2663	0	t_satellites	3
Micrasema_longulum_1	21202193	0.0317	s_Other_repeats	3
Micrasema_longulum_1	237077816	0.3546	r_Unclassified_repeats	3
Micrasema_longulum_1	2.93579e+08	0.43907	q_Unique_low_repeat	3
Micrasema_longulum_3	145598882	0.2488	z_LINEs	3
Micrasema_longulum_3	13336086	0.0228	x_SINEs	3
Micrasema_longulum_3	6886115	0.0118	y_LTRs	3
Micrasema_longulum_3	28126926	0.048	w_DNA_transposons	3
Micrasema_longulum_3	9347860	0.016	v_penelope	3
Micrasema_longulum_3	5184727	0.0088	u_rolling_circles	3
Micrasema_longulum_3	33665	0.0001	t_satellites	3
Micrasema_longulum_3	16865173	0.0288	s_Other_repeats	3
Micrasema_longulum_3	178171744	0.3044	r_Unclassified_repeats	3
Micrasema_longulum_3	1.96005e+08	0.33491	q_Unique_low_repeat	3
Micrasema_minimum	45314947	0.1376	z_LINEs	3
Micrasema_minimum	4517026	0.0137	x_SINEs	3
Micrasema_minimum	2764482	0.0084	y_LTRs	3
Micrasema_minimum	11907267	0.0362	w_DNA_transposons	3
Micrasema_minimum	1013915	0.003	v_penelope	3
Micrasema_minimum	2516164	0.0077	u_rolling_circles	3
Micrasema_minimum	3950	0	t_satellites	3
Micrasema_minimum	9392316	0.0286	s_Other_repeats	3
Micrasema_minimum	79394314	0.2411	r_Unclassified_repeats	3
Micrasema_minimum	1.75831e+08	0.534022	q_Unique_low_repeat	3
Micropterna_sequax	104852420	0.1346	z_LINEs	3
Micropterna_sequax	24078509	0.0309	x_SINEs	3
Micropterna_sequax	5117667	0.0065	y_LTRs	3
Micropterna_sequax	23435715	0.0301	w_DNA_transposons	3
Micropterna_sequax	8842146	0.0114	v_penelope	3
Micropterna_sequax	5515729	0.007	u_rolling_circles	3
Micropterna_sequax	222034	0.0003	t_satellites	3
Micropterna_sequax	28939004	0.0372	s_Other_repeats	3
Micropterna_sequax	287845521	0.3697	r_Unclassified_repeats	3
Micropterna_sequax	3.14675e+08	0.404105	q_Unique_low_repeat	3
Odontocerum_albicorne	312184900	0.239	z_LINEs	3
Odontocerum_albicorne	8768014	0.0067	x_SINEs	3
Odontocerum_albicorne	11033302	0.0084	y_LTRs	3
Odontocerum_albicorne	176774369	0.1353	w_DNA_transposons	3
Odontocerum_albicorne	11751440	0.009	v_penelope	3
Odontocerum_albicorne	10322782	0.008	u_rolling_circles	3
Odontocerum_albicorne	912626	0.0007	t_satellites	3
Odontocerum_albicorne	38634462	0.0295	s_Other_repeats	3
Odontocerum_albicorne	237146150	0.1816	r_Unclassified_repeats	3
Odontocerum_albicorne	5.10901e+08	0.3912	q_Unique_low_repeat	3
Sericostoma_sp.	150437345	0.1481	z_LINEs	3
Sericostoma_sp.	10585933	0.0104	x_SINEs	3
Sericostoma_sp.	11718716	0.0116	y_LTRs	3
Sericostoma_sp.	68905040	0.0678	w_DNA_transposons	3
Sericostoma_sp.	12238911	0.0121	v_penelope	3
Sericostoma_sp.	3882237	0.0039	u_rolling_circles	3
Sericostoma_sp.	518468	0.0005	t_satellites	3
Sericostoma_sp.	14735963	0.0144	s_Other_repeats	3
Sericostoma_sp.	242064212	0.2383	r_Unclassified_repeats	3
Sericostoma_sp.	5.16208e+08	0.508215	q_Unique_low_repeat	3
