## Supplementary material for "Genome size evolution in the diverse insect order Trichoptera": DataS2_Sup.2

### Sheet: Reference-free Repeat Summary
Repeat	ML1	HR1	RSS1	Ph2	K05	AS19	GL3	Rhy_bru	Para	OD1	ML3	L2	Him_phry	AC1	G1	LB1	Agryp	Stie	Lim	Hesp	HT1	PO2	Glo	Gly	AB8	Seri
unique_low_repeat	425596537	4.46194e+08	4.2696e+08	2.2489e+08	2.40363e+08	1.32023e+08	296472873	5.31864e+08	1.77021e+08	8.16492e+08	4.35971e+08	6.70651e+08	4.60377e+08	4.38316e+08	3.45827e+08	3.52467e+08	6.77722e+08	3.23265e+08	7.02634e+08	6.33546e+08	200534751	2.75149e+08	382226283	4.92238e+08	6.18454e+08	7.42913e+08
unclassified	1.42861e+08	6.45944e+07	7.17087e+07	4.38962e+07	7.91862e+07	1.55971e+07	9.47787e+07	1.98717e+08	3.14445e+07	1.68815e+08	1.53176e+08	1.39918e+08	6.9909e+07	101168085	8.00075e+07	1.02866e+08	1.95753e+08	5.4254e+07	2.89918e+08	1.18976e+08	1.02941e+07	3.27016e+07	9.14201e+07	176978544	1.93881e+08	2.07273e+08
satellite	889306	1.81591e+06	8.69353e+06	2.13503e+06	400605	383788	6.02211e+06	6.24362e+06	6.42866e+06	1.59988e+07	1.7569e+06	13045531	1.72783e+07	1.56965e+07	93466.7	1.24719e+07	3.73238e+06	856848	2.12952e+07	4.07147e+07	1.13859e+07	1.3283e+06	314159	1.56002e+07	2.61125e+07	4.87846e+07
rDNA	63521.9	51883	0	28467.1	0	61406.1	1.31097e+07	154164	46584.5	0	65070.3	0	113673	118464	140200	0	98220.5	233686	0	93168.6	311943	0	994836	454374	0	1.11437e+06
other_TEs	0	1.29708e+06	102882	3.30218e+06	5.04094e+06	168867	1.57501e+06	1.0329e+07	1.81679e+06	2.17363e+07	0	6.33903e+06	170510	710783	7.94467e+06	4.82608e+06	4.61636e+07	1.90843e+06	0	3.35407e+06	0	0	8.37756e+06	0	1.46269e+07	1.13913e+07
LTRs	2.15974e+06	0	0	1.53722e+06	6.24276e+06	414491	1.07008e+07	385409	372676	2.75842e+06	2.08225e+06	5.78781e+06	625203	3.19852e+06	1.16833e+06	1.24719e+06	1.02149e+07	389476	1.35122e+07	2.94413e+07	0	31626.3	1.15191e+06	1.13593e+07	5.69371e+06	1.93157e+07
Penelope	2.85848e+06	0	0	0	300454	0	648534	693736	0	1.1806e+07	3.05831e+06	1.18512e+07	1.24472e+07	2.07312e+06	2.85073e+06	0	1.04114e+07	77895.3	324293	6.14913e+06	0	31626.3	3.14159e+06	5.14957e+06	7.65705e+06	1.86966e+07
LINEs	5.86307e+07	2.95733e+06	2.93214e+06	8.96713e+06	2.73747e+06	4.22167e+06	4.13209e+07	2.48974e+07	1.67238e+07	6.92914e+07	5.12754e+07	6.98212e+07	3.86489e+06	3.09191e+07	2.84606e+07	6.97342e+07	3.63416e+07	8.41269e+06	5.17787e+07	1.04442e+08	289661	6.009e+06	3.76467e+07	5.48278e+07	1.1407e+08	1.83252e+08
Genome size	635218712	518830154	514409845	284670848	333837249	153515133	463238864	770817563	232922302	1103366960	650703442	918699366	568366212	592318999	467333414	542256396	982205139	389476263	1080975116	931685836	222816390	316263089	523597648	757289448	981673460	1238187839
