## Supplementary material for "Genome size evolution in the diverse insect order Trichoptera": DataS2_Sup.5

### Sheet: Summary-Intersect Analysis
Species	ID	Total bp in repeats	Total bps busco blast	% of total repeats that are busco blast hits	Total bps in busco blast hits	% of total busco blast hits classified as repetitive
Agapetus fuscipnes*	GL3	319517035	9419554	2.94806	18155646	51.8822
Agraylea sexmaculata*	As19	55115048	1517076	2.75256	3223877	47.0575
Agrypnia straminea	Agryp	895170337	50088142	5.59538	81686658	61.3174
Drusus annualtus*	AC1	401988297	44086252	10.967	70353651	62.6638
Glossosma conforme	Glo	271920967	29376838	10.8034	52965969	55.4636
Glossosoma conforme*	G1	278790930	43828708	15.721	84442673	51.9035
Glyphothealius pellic	Gly	284993315	404282	0.141857	619232	65.2876
Halesus radiatus*	L2	616806750	32170719	5.21569	75755439	42.4665
Hesperophylax magnus	Hesp	829678629	41411291	4.99124	68304016	60.6279
Himalospyche phryganeae*	Him_phry	294147084	22763239	7.73873	36780689	61.8891
Hydropsyche tenuis	HT1	46487831	329537	0.708867	593132	55.5588
Lepidostoma basale*	LB1	529658622	111921374	21.1309	167762324	66.7142
Limnephilus lunatus	Lim	825882433	49995335	6.05357	76953618	64.9681
Micrasema longulum*	ML1	39170719	130825	0.333987	638422	20.4919
Micrasema longulum*	ML3	417389248	19099014	4.57583	34214564	55.8213
Micrasema minimum*	K05	165182338	20114582	12.1772	30989565	64.9076
Micropterna sequax*	AB8	489031709	23231142	4.75044	36874360	63.0008
Odontocerum albicorne*	OD1	832858450	81920143	9.83602	134762696	60.7884
Parapsyche elsis*	Para	113030017	14417290	12.7553	24658975	58.4667
Philopotamus ludiferatus*	Ph2	154619492	3595461	2.32536	6142874	58.5306
Plectrocnemia conspersa*	PO2	156768483	2356642	1.50326	4181957	56.3526
Rhyacophila brunnea*	Rhy_bru	678728705	44565781	6.56607	73333523	60.7714
Rhyacophila evoluta*	HR1	189671791	151574	0.0799138	1894613	8.00026
Rhyacophila evoluta*	RSS1	191757930	542382	0.282847	3685353	14.7172
Sericostoma sp.	Seri	529653907	1484239	0.280228	1768411	83.9307
Stenopsyche tienhua	Stie	180118632	4225279	2.34583	8813525	47.9409
